# The Epigenetic Factor PHF13 Governs Trophoblast Stemness and Differentiation

**DOI:** 10.64898/2026.03.14.711150

**Authors:** Sheng Liu, Lei Liu, Jiayu Meng, Elena Sadovsky, Keyi Huang, Heather Sorenson, Tianjiao Chu, Yoel Sadovsky, Yingshi Ouyang

## Abstract

Differentiation of trophoblast stem (TS) cells or progenitor cytotrophoblasts (CTBs) into multinucleated syncytiotrophoblasts (STBs) is essential for placental development. Disruption of this process contributes to major obstetrical syndromes, including fetal growth restriction and preeclampsia, and Trisomy 21. However, the chromatin mechanisms governing trophoblast stemness and differentiation remain inadequately defined. Here we identify the chromatin-associated factor PHF13, uncovered through a high-throughput microRNA target screen, as a key regulator of trophoblast cell fate. *PHF13* knockout TS cells exhibited defects that ultimately resulted in loss of cell viability, whereas *PHF13* knockdown promoted expression of fusion-associated genes, including *ERVFRD-1* and human chorionic gonadotropin (*hCG*). Consistently, *PHF13* depletion in BeWo trophoblast cells increased *hCG* expression and secretion while reducing expression of canonical stemness-associated transcription factors *ELF5* and *TEAD4*. Integrated genomic analyses further revealed that PHF13 target genes comprise a gene regulatory network that maintains trophoblast stemness and restrains differentiation. Notably, the pluripotency-associated transcription factor THAP11 partially co-occupies genomic sites with PHF13. Together, these findings establish PHF13 as a previously unrecognized chromatin regulator of trophoblast stemness and differentiation, providing mechanistic insight into pathways critical for placental development and function.

**Highlights:**

- PHF13 preserves trophoblast stem cell identity
- PHF13 restrains syncytiotrophoblast differentiation
- PHF13 controls trophoblast chromatin programs with THAP11
