## Supplementary material for "The Epigenetic Factor PHF13 Governs Trophoblast Stemness and Differentiation": Supplmental Tables 1-9: Suppl. Table 3.PHF13 MS.xlsx

### Sheet: iTS kd1, kd2 overlap BeWo ko
Gene.name	Ensembl gene identifier	Log2.kd1 vs ctrl	FDR.kd1 vs ctrl	Log2.kd2 vs ctrl	FDR.kd2 vs ctrl	Log2.ko vs wt	FDR.ko vs wt	Gene.description
CYP19A1	ENSG00000137869	0.68493	9.32452e-18	0.631525	3.20324e-23	2.84491	2.03821e-127	cytochrome P450 family 19 subfamily A member 1 [Source:HGNC Symbol;Acc:HGNC:2594]
CGA	ENSG00000135346	0.793475	9.59086e-83	0.337963	1.37419e-07	1.51551	1.12249e-98	glycoprotein hormones, alpha polypeptide [Source:HGNC Symbol;Acc:HGNC:1885]
HSPB8	ENSG00000152137	0.133096	0.049758	0.456995	9.62906e-27	1.54796	2.934e-73	heat shock protein family B (small) member 8 [Source:HGNC Symbol;Acc:HGNC:30171]
CGB8	ENSG00000213030	1.17806	1.83158e-53	0.509635	7.95271e-05	2.80087	1.64834e-65	chorionic gonadotropin subunit beta 8 [Source:HGNC Symbol;Acc:HGNC:16453]
ISYNA1	ENSG00000105655	-0.31852	1.96153e-05	-0.15812	0.00985227	-1.15639	1.77072e-62	inositol-3-phosphate synthase 1 [Source:HGNC Symbol;Acc:HGNC:29821]
PGF	ENSG00000119630	0.172252	0.0203403	0.376215	3.56234e-16	1.25169	8.99827e-62	placental growth factor [Source:HGNC Symbol;Acc:HGNC:8893]
CGB5	ENSG00000189052	1.44302	3.43438e-148	0.519369	0.0124048	2.86269	2.12464e-55	chorionic gonadotropin subunit beta 5 [Source:HGNC Symbol;Acc:HGNC:16452]
ERVFRD-1	ENSG00000244476	0.402403	9.41793e-07	0.831247	1.16927e-49	2.01578	2.85359e-55	endogenous retrovirus group FRD member 1, envelope [Source:HGNC Symbol;Acc:HGNC:33823]
SGK1	ENSG00000118515	0.406825	0.000349631	0.511953	2.05161e-14	1.95764	8.83472e-51	serum/glucocorticoid regulated kinase 1 [Source:HGNC Symbol;Acc:HGNC:10810]
GAB2	ENSG00000033327	0.242688	0.000796947	0.206579	0.00015582	1.16234	1.09917e-40	GRB2 associated binding protein 2 [Source:HGNC Symbol;Acc:HGNC:14458]
TREML2	ENSG00000112195	1.30024	4.94077e-09	0.751252	0.0109238	2.1864	1.63744e-37	triggering receptor expressed on myeloid cells like 2 [Source:HGNC Symbol;Acc:HGNC:21092]
EMILIN2	ENSG00000132205	-0.476608	1.71187e-05	-0.248236	0.00388982	-1.04244	4.08989e-37	elastin microfibril interfacer 2 [Source:HGNC Symbol;Acc:HGNC:19881]
REEP1	ENSG00000068615	0.726351	2.52154e-19	1.16872	2.3548e-74	1.05398	1.03548e-36	receptor accessory protein 1 [Source:HGNC Symbol;Acc:HGNC:25786]
C2orf72	ENSG00000204128	0.374623	2.5685e-08	0.2787	3.38747e-08	1.12868	2.74742e-34	chromosome 2 open reading frame 72 [Source:HGNC Symbol;Acc:HGNC:27418]
VEGFA	ENSG00000112715	0.492197	2.46191e-06	0.546968	5.6388e-17	0.955147	7.80463e-32	vascular endothelial growth factor A [Source:HGNC Symbol;Acc:HGNC:12680]
AIF1L	ENSG00000126878	0.295648	0.00701021	0.483147	6.56025e-13	0.760267	2.22865e-31	allograft inflammatory factor 1 like [Source:HGNC Symbol;Acc:HGNC:28904]
OSMR	ENSG00000145623	-0.280054	0.00210957	-0.485587	3.61286e-15	-2.03192	6.559e-29	oncostatin M receptor [Source:HGNC Symbol;Acc:HGNC:8507]
MAN1A2	ENSG00000198162	0.20899	0.00723263	0.270827	0.000252104	0.803609	5.48123e-28	mannosidase alpha class 1A member 2 [Source:HGNC Symbol;Acc:HGNC:6822]
GM2A	ENSG00000196743	-0.235431	2.00005e-06	-0.198785	1.18942e-05	-0.78034	9.02432e-28	GM2 ganglioside activator [Source:HGNC Symbol;Acc:HGNC:4367]
GCM1	ENSG00000137270	0.434514	0.0384809	0.566246	2.87543e-06	0.895994	2.08433e-26	glial cells missing transcription factor 1 [Source:HGNC Symbol;Acc:HGNC:4197]
INA	ENSG00000148798	-0.393137	1.52955e-08	-0.350789	2.07319e-07	-1.88743	5.73791e-25	internexin neuronal intermediate filament protein alpha [Source:HGNC Symbol;Acc:HGNC:6057]
ABTB2	ENSG00000166016	0.610437	1.95462e-06	0.578347	3.43299e-13	1.68434	2.03315e-24	ankyrin repeat and BTB domain containing 2 [Source:HGNC Symbol;Acc:HGNC:23842]
SP6	ENSG00000189120	0.271205	1.11011e-07	0.456276	2.9569e-30	0.873834	1.49825e-23	Sp6 transcription factor [Source:HGNC Symbol;Acc:HGNC:14530]
ATG9B	ENSG00000181652	0.460527	1.10547e-05	0.436643	2.62408e-09	0.972755	1.01613e-22	autophagy related 9B [Source:HGNC Symbol;Acc:HGNC:21899]
AC010328.1	ENSG00000267943	0.382523	0.0029551	0.66917	7.95531e-13	1.38135	4.98645e-21	novel transcript
COL4A5	ENSG00000188153	-0.424734	0.000485664	-0.445005	1.25953e-08	-2.82922	4.44094e-20	collagen type IV alpha 5 chain [Source:HGNC Symbol;Acc:HGNC:2207]
MED13	ENSG00000108510	0.332344	1.90479e-10	0.476628	3.92155e-12	0.729716	4.79913e-20	mediator complex subunit 13 [Source:HGNC Symbol;Acc:HGNC:22474]
CCKBR	ENSG00000110148	1.23915	0.000128053	1.15703	7.03477e-13	9.97879	5.34266e-20	cholecystokinin B receptor [Source:HGNC Symbol;Acc:HGNC:1571]
EPHB4	ENSG00000196411	0.317611	1.14507e-07	0.259897	2.31323e-07	0.616429	2.13935e-18	EPH receptor B4 [Source:HGNC Symbol;Acc:HGNC:3395]
KIF13A	ENSG00000137177	0.441212	1.70833e-07	0.237627	0.00395165	0.952195	4.79149e-18	kinesin family member 13A [Source:HGNC Symbol;Acc:HGNC:14566]
NCOA3	ENSG00000124151	0.19193	0.000220914	0.414831	1.33542e-20	0.592021	1.14093e-16	nuclear receptor coactivator 3 [Source:HGNC Symbol;Acc:HGNC:7670]
TNFRSF1B	ENSG00000028137	1.42106	1.60961e-36	0.371579	0.00474297	1.87955	2.29196e-16	TNF receptor superfamily member 1B [Source:HGNC Symbol;Acc:HGNC:11917]
ZNF292	ENSG00000188994	0.764023	2.5222e-24	0.482112	5.53918e-11	0.578054	8.80596e-14	zinc finger protein 292 [Source:HGNC Symbol;Acc:HGNC:18410]
LGALS16	ENSG00000249861	0.466496	0.0241873	0.860648	9.95724e-14	1.891	1.19957e-13	galectin 16 [Source:HGNC Symbol;Acc:HGNC:40039]
GSE1	ENSG00000131149	0.231104	0.000764117	0.359094	2.54189e-11	0.469049	3.65311e-13	Gse1 coiled-coil protein [Source:HGNC Symbol;Acc:HGNC:28979]
GADD45G	ENSG00000130222	0.583048	7.2439e-07	0.730525	2.12547e-21	1.17577	9.31772e-13	growth arrest and DNA damage inducible gamma [Source:HGNC Symbol;Acc:HGNC:4097]
S1PR2	ENSG00000267534	0.297946	0.0381735	0.826047	1.05197e-36	0.801804	1.15753e-12	sphingosine-1-phosphate receptor 2 [Source:HGNC Symbol;Acc:HGNC:3169]
DNMT1	ENSG00000130816	0.161695	0.0020627	0.420218	3.92824e-21	0.517543	1.17392e-12	DNA methyltransferase 1 [Source:HGNC Symbol;Acc:HGNC:2976]
STAT1	ENSG00000115415	-0.292949	2.39846e-05	-0.375563	1.79724e-08	-0.655538	1.63552e-12	signal transducer and activator of transcription 1 [Source:HGNC Symbol;Acc:HGNC:11362]
ENG	ENSG00000106991	0.370141	0.00584908	0.27447	0.000762514	0.562268	2.98245e-12	endoglin [Source:HGNC Symbol;Acc:HGNC:3349]
TMEM170B	ENSG00000205269	0.423195	0.0211251	0.583866	8.4201e-06	2.00078	4.09005e-11	transmembrane protein 170B [Source:HGNC Symbol;Acc:HGNC:34244]
CSNK2A2	ENSG00000070770	0.226962	0.0351002	0.301595	7.11329e-06	0.514985	1.58334e-10	casein kinase 2 alpha 2 [Source:HGNC Symbol;Acc:HGNC:2459]
IFRD1	ENSG00000006652	0.401477	0.000102112	0.450265	7.86965e-09	0.639273	2.09864e-09	interferon related developmental regulator 1 [Source:HGNC Symbol;Acc:HGNC:5456]
SLC43A2	ENSG00000167703	0.640109	1.68803e-20	0.593675	7.68364e-32	0.724284	8.52901e-09	solute carrier family 43 member 2 [Source:HGNC Symbol;Acc:HGNC:23087]
SSR1	ENSG00000124783	0.208221	0.00581397	0.170348	0.015022	0.508119	9.1385e-09	signal sequence receptor subunit 1 [Source:HGNC Symbol;Acc:HGNC:11323]
LAMB2	ENSG00000172037	-0.367214	3.58878e-07	-0.252627	1.09227e-05	-0.48303	1.12142e-08	laminin subunit beta 2 [Source:HGNC Symbol;Acc:HGNC:6487]
FHDC1	ENSG00000137460	0.404172	7.35143e-10	0.28583	2.11538e-07	0.515908	1.43494e-08	FH2 domain containing 1 [Source:HGNC Symbol;Acc:HGNC:29363]
LCMT1-AS2	ENSG00000260034	0.647117	7.09131e-20	0.916279	2.98525e-77	0.567056	2.37744e-08	LCMT1 antisense RNA 2 [Source:HGNC Symbol;Acc:HGNC:51178]
ABR	ENSG00000159842	0.258497	0.0103803	0.338994	1.74843e-08	0.539332	5.64551e-08	ABR, RhoGEF and GTPase activating protein [Source:HGNC Symbol;Acc:HGNC:81]
ADGRG1	ENSG00000205336	0.23002	0.0235754	0.161686	0.0131415	0.476455	5.75799e-08	adhesion G protein-coupled receptor G1 [Source:HGNC Symbol;Acc:HGNC:4512]
PAPOLA	ENSG00000090060	0.269212	8.37367e-07	0.474005	2.6423e-25	0.347198	9.63027e-08	poly(A) polymerase alpha [Source:HGNC Symbol;Acc:HGNC:14981]
ZNF431	ENSG00000196705	-0.476391	3.71212e-06	-0.265366	0.000632163	-0.680702	1.24997e-07	zinc finger protein 431 [Source:HGNC Symbol;Acc:HGNC:20809]
CGB3	ENSG00000104827	1.38098	2.9499e-69	0.427327	0.00173907	2.8125	1.66552e-07	chorionic gonadotropin subunit beta 3 [Source:HGNC Symbol;Acc:HGNC:1886]
ATF3	ENSG00000162772	0.407448	0.000315813	0.633723	9.93087e-26	0.570337	1.93224e-07	activating transcription factor 3 [Source:HGNC Symbol;Acc:HGNC:785]
XBP1	ENSG00000100219	0.317103	5.60999e-05	0.250754	8.84207e-06	0.422145	2.82269e-07	X-box binding protein 1 [Source:HGNC Symbol;Acc:HGNC:12801]
MAP3K4	ENSG00000085511	0.398761	0.00461564	0.281005	0.0115686	0.520405	3.69658e-07	mitogen-activated protein kinase kinase kinase 4 [Source:HGNC Symbol;Acc:HGNC:6856]
RCN3	ENSG00000142552	-0.643825	0.0470129	-0.524106	7.72231e-07	-1.90428	3.85036e-07	reticulocalbin 3 [Source:HGNC Symbol;Acc:HGNC:21145]
LAMC1	ENSG00000135862	-0.273592	1.62356e-12	-0.308209	3.04726e-09	-0.344572	4.12613e-07	laminin subunit gamma 1 [Source:HGNC Symbol;Acc:HGNC:6492]
EIF4G2	ENSG00000110321	0.19195	1.80632e-07	0.175639	0.000101216	0.3599	5.74116e-07	eukaryotic translation initiation factor 4 gamma 2 [Source:HGNC Symbol;Acc:HGNC:3297]
CANX	ENSG00000127022	0.145851	0.0042983	0.134078	0.0211854	0.355038	7.07429e-07	calnexin [Source:HGNC Symbol;Acc:HGNC:1473]
BRI3	ENSG00000164713	0.260081	0.00296411	0.321195	1.80551e-09	0.473248	1.09378e-06	brain protein I3 [Source:HGNC Symbol;Acc:HGNC:1109]
PTGFRN	ENSG00000134247	-0.593605	7.70466e-10	-0.492257	1.92001e-10	-1.92733	1.09989e-06	prostaglandin F2 receptor inhibitor [Source:HGNC Symbol;Acc:HGNC:9601]
PIM3	ENSG00000198355	0.272435	0.0199374	0.55339	3.67424e-19	0.453099	1.48821e-06	Pim-3 proto-oncogene, serine/threonine kinase [Source:HGNC Symbol;Acc:HGNC:19310]
APOE	ENSG00000130203	-0.599167	1.48178e-05	-0.249396	0.0177941	-0.485956	2.28919e-06	apolipoprotein E [Source:HGNC Symbol;Acc:HGNC:613]
MKNK2	ENSG00000099875	0.180796	0.0443358	0.239057	1.5544e-05	0.449022	2.8402e-06	MAP kinase interacting serine/threonine kinase 2 [Source:HGNC Symbol;Acc:HGNC:7111]
CLDN6	ENSG00000184697	-0.228264	9.69873e-05	-0.260022	1.05548e-07	-0.380354	3.23514e-06	claudin 6 [Source:HGNC Symbol;Acc:HGNC:2048]
PIK3C2A	ENSG00000011405	0.299731	6.0899e-06	0.462752	4.2879e-10	0.391194	3.23514e-06	phosphatidylinositol-4-phosphate 3-kinase catalytic subunit type 2 alpha [Source:HGNC Symbol;Acc:HGNC:8971]
PDLIM2	ENSG00000120913	0.283496	0.0208251	0.284442	1.78695e-05	0.995497	4.39959e-06	PDZ and LIM domain 2 [Source:HGNC Symbol;Acc:HGNC:13992]
PHLDB3	ENSG00000176531	0.295029	0.0269759	0.622335	7.69882e-23	0.995321	4.5217e-06	pleckstrin homology like domain family B member 3 [Source:HGNC Symbol;Acc:HGNC:30499]
AEBP2	ENSG00000139154	0.350809	0.00224863	0.426486	4.18166e-06	0.396701	6.50607e-06	AE binding protein 2 [Source:HGNC Symbol;Acc:HGNC:24051]
FZD5	ENSG00000163251	-0.225552	0.0221953	-0.447438	2.73329e-13	-0.340496	7.02469e-06	frizzled class receptor 5 [Source:HGNC Symbol;Acc:HGNC:4043]
CCDC124	ENSG00000007080	-0.229259	0.0436159	-0.499915	8.09458e-09	-0.569223	7.74692e-06	coiled-coil domain containing 124 [Source:HGNC Symbol;Acc:HGNC:25171]
KIF21A	ENSG00000139116	0.316059	0.00675112	0.507147	7.54855e-11	0.514017	1.03423e-05	kinesin family member 21A [Source:HGNC Symbol;Acc:HGNC:19349]
LOXL2	ENSG00000134013	-0.812337	3.1834e-27	-0.594675	1.75161e-13	-1.2745	1.25768e-05	lysyl oxidase like 2 [Source:HGNC Symbol;Acc:HGNC:6666]
GOLM1	ENSG00000135052	-0.372323	0.00278984	-0.441508	4.15577e-07	-0.400046	1.4136e-05	golgi membrane protein 1 [Source:HGNC Symbol;Acc:HGNC:15451]
ITGA6	ENSG00000091409	-0.159094	0.000425582	-0.157537	0.0336475	-0.34924	1.4719e-05	integrin subunit alpha 6 [Source:HGNC Symbol;Acc:HGNC:6142]
MATN2	ENSG00000132561	-0.687145	0.0304293	-0.859472	4.79028e-10	-1.91384	1.58242e-05	matrilin 2 [Source:HGNC Symbol;Acc:HGNC:6908]
PRKCZ	ENSG00000067606	0.60479	1.47872e-17	0.456747	1.21755e-13	0.640539	1.85609e-05	protein kinase C zeta [Source:HGNC Symbol;Acc:HGNC:9412]
LIPG	ENSG00000101670	0.254821	2.72797e-05	0.46476	7.61471e-19	1.12055	2.73006e-05	lipase G, endothelial type [Source:HGNC Symbol;Acc:HGNC:6623]
GAN	ENSG00000261609	0.30831	0.00238548	0.548691	1.02593e-13	0.388299	3.66565e-05	gigaxonin [Source:HGNC Symbol;Acc:HGNC:4137]
TACSTD2	ENSG00000184292	-0.226498	0.00116174	-0.384269	2.78169e-15	-0.364121	3.79354e-05	tumor associated calcium signal transducer 2 [Source:HGNC Symbol;Acc:HGNC:11530]
ESYT1	ENSG00000139641	-0.201052	0.0082969	-0.228061	0.000273143	-0.473203	6.31696e-05	extended synaptotagmin 1 [Source:HGNC Symbol;Acc:HGNC:29534]
LSS	ENSG00000160285	0.251999	0.00224079	0.342379	4.16879e-11	0.516768	7.33982e-05	lanosterol synthase [Source:HGNC Symbol;Acc:HGNC:6708]
LAMC2	ENSG00000058085	-0.437811	1.2176e-24	-0.554524	2.22842e-29	-0.45031	8.42865e-05	laminin subunit gamma 2 [Source:HGNC Symbol;Acc:HGNC:6493]
BICD2	ENSG00000185963	0.252409	0.00826231	0.355065	8.29897e-10	0.412253	8.84777e-05	BICD cargo adaptor 2 [Source:HGNC Symbol;Acc:HGNC:17208]
SLC38A1	ENSG00000111371	0.222285	3.21728e-06	0.239014	0.00010312	0.318354	9.73975e-05	solute carrier family 38 member 1 [Source:HGNC Symbol;Acc:HGNC:13447]
SLC7A4	ENSG00000099960	-0.908815	0.000225914	-0.781631	1.88668e-13	-0.549051	9.83617e-05	solute carrier family 7 member 4 [Source:HGNC Symbol;Acc:HGNC:11062]
PLS3	ENSG00000102024	-0.293949	1.17794e-05	-0.26127	1.52357e-06	-0.308035	0.000100725	plastin 3 [Source:HGNC Symbol;Acc:HGNC:9091]
TNIP2	ENSG00000168884	0.287266	0.00535747	0.426925	3.03799e-09	0.550974	0.000105171	TNFAIP3 interacting protein 2 [Source:HGNC Symbol;Acc:HGNC:19118]
BSG	ENSG00000172270	-0.328946	4.82008e-13	-0.514059	3.29772e-36	-0.29578	0.000154431	basigin (Ok blood group) [Source:HGNC Symbol;Acc:HGNC:1116]
HEXIM1	ENSG00000186834	0.230882	0.022123	0.49611	1.28903e-14	0.427889	0.000176381	HEXIM P-TEFb complex subunit 1 [Source:HGNC Symbol;Acc:HGNC:24953]
LGALS1	ENSG00000100097	-0.375412	1.1047e-14	-0.263216	2.30993e-05	-1.09474	0.000202317	galectin 1 [Source:HGNC Symbol;Acc:HGNC:6561]
WSB1	ENSG00000109046	0.176656	0.0273127	0.236014	7.85886e-06	0.298759	0.000212103	WD repeat and SOCS box containing 1 [Source:HGNC Symbol;Acc:HGNC:19221]
ADD3	ENSG00000148700	-0.474499	4.55122e-05	-0.535811	2.05736e-09	-0.595518	0.000309837	adducin 3 [Source:HGNC Symbol;Acc:HGNC:245]
EGFR	ENSG00000146648	-0.238639	8.72281e-08	-0.36156	7.76635e-09	-0.432003	0.000320957	epidermal growth factor receptor [Source:HGNC Symbol;Acc:HGNC:3236]
PPARD	ENSG00000112033	0.286338	0.000220363	0.392567	5.22934e-15	0.315431	0.000398044	peroxisome proliferator activated receptor delta [Source:HGNC Symbol;Acc:HGNC:9235]
ARHGAP18	ENSG00000146376	0.227293	0.00409077	0.173681	0.00370286	0.411624	0.000490168	Rho GTPase activating protein 18 [Source:HGNC Symbol;Acc:HGNC:21035]
MED12L	ENSG00000144893	0.531672	0.004673	0.622653	1.30381e-07	0.341959	0.000567158	mediator complex subunit 12 like [Source:HGNC Symbol;Acc:HGNC:16050]
PIK3R1	ENSG00000145675	0.388719	1.52955e-08	0.379924	5.82228e-09	0.348233	0.000704066	phosphoinositide-3-kinase regulatory subunit 1 [Source:HGNC Symbol;Acc:HGNC:8979]
PPL	ENSG00000118898	0.165822	0.0235754	0.138934	0.00714297	0.398406	0.00084121	periplakin [Source:HGNC Symbol;Acc:HGNC:9273]
SFRP1	ENSG00000104332	-0.573603	6.05418e-33	-0.410011	1.02795e-09	-0.557725	0.000895456	secreted frizzled related protein 1 [Source:HGNC Symbol;Acc:HGNC:10776]
MST1R	ENSG00000164078	-0.995054	2.90475e-10	-1.42462	1.08153e-17	-1.99051	0.00102957	macrophage stimulating 1 receptor [Source:HGNC Symbol;Acc:HGNC:7381]
RHOU	ENSG00000116574	0.374412	1.26709e-05	0.280199	1.45305e-06	0.227957	0.00115832	ras homolog family member U [Source:HGNC Symbol;Acc:HGNC:17794]
AGPAT3	ENSG00000160216	-0.368243	0.00622884	-0.475735	9.44141e-10	-1.50045	0.00172579	1-acylglycerol-3-phosphate O-acyltransferase 3 [Source:HGNC Symbol;Acc:HGNC:326]
TGFBR2	ENSG00000163513	0.417353	0.000432823	0.668814	1.70486e-14	0.387029	0.00172579	transforming growth factor beta receptor 2 [Source:HGNC Symbol;Acc:HGNC:11773]
MBNL2	ENSG00000139793	0.325279	0.00113155	0.364558	2.86299e-05	0.478658	0.0017615	muscleblind like splicing regulator 2 [Source:HGNC Symbol;Acc:HGNC:16746]
MLLT6	ENSG00000275023	0.243112	0.0197495	0.28993	1.8701e-06	0.410538	0.0019192	MLLT6, PHD finger containing [Source:HGNC Symbol;Acc:HGNC:7138]
SRPRA	ENSG00000182934	0.214973	0.00555989	0.286394	5.81474e-07	0.34376	0.00198796	SRP receptor subunit alpha [Source:HGNC Symbol;Acc:HGNC:11307]
RDX	ENSG00000137710	0.189723	0.0089768	0.224769	0.00120707	0.262572	0.00523011	radixin [Source:HGNC Symbol;Acc:HGNC:9944]
PRKCH	ENSG00000027075	0.269101	0.0118877	0.352344	6.51928e-08	0.28043	0.0053278	protein kinase C eta [Source:HGNC Symbol;Acc:HGNC:9403]
LMCD1	ENSG00000071282	-0.510703	8.02632e-08	-0.264694	0.0181748	-1.76435	0.00600386	LIM and cysteine rich domains 1 [Source:HGNC Symbol;Acc:HGNC:6633]
TRIM56	ENSG00000169871	-0.261279	0.0308638	-0.212643	0.00801361	-0.307924	0.00633678	tripartite motif containing 56 [Source:HGNC Symbol;Acc:HGNC:19028]
SEZ6L2	ENSG00000174938	-0.966176	0.00832144	-0.660646	0.00238325	-0.624451	0.00659021	seizure related 6 homolog like 2 [Source:HGNC Symbol;Acc:HGNC:30844]
SLC39A10	ENSG00000196950	-0.194458	0.017761	-0.192157	0.0292501	-0.251452	0.00744298	solute carrier family 39 member 10 [Source:HGNC Symbol;Acc:HGNC:20861]
KMT2C	ENSG00000055609	0.256704	0.000789945	0.217134	0.00982374	0.247583	0.00876977	lysine methyltransferase 2C [Source:HGNC Symbol;Acc:HGNC:13726]
CD40	ENSG00000101017	-2.38252	0.00313861	-2.12458	1.19114e-06	-1.99518	0.0100551	CD40 molecule [Source:HGNC Symbol;Acc:HGNC:11919]
DECR2	ENSG00000242612	-0.619362	0.0122021	-0.421556	0.0160428	-0.80078	0.0101975	2,4-dienoyl-CoA reductase 2 [Source:HGNC Symbol;Acc:HGNC:2754]
PNP	ENSG00000198805	-0.296811	0.00393005	-0.206319	0.0147844	-0.506407	0.0101975	purine nucleoside phosphorylase [Source:HGNC Symbol;Acc:HGNC:7892]
TBX3	ENSG00000135111	0.441485	7.00123e-09	0.47991	1.68971e-15	0.303329	0.0107638	T-box 3 [Source:HGNC Symbol;Acc:HGNC:11602]
ENTPD4	ENSG00000197217	-0.349734	1.4077e-05	-0.39673	4.61994e-10	-0.421461	0.011771	ectonucleoside triphosphate diphosphohydrolase 4 [Source:HGNC Symbol;Acc:HGNC:14573]
EEF1A1	ENSG00000156508	0.206812	1.8383e-11	0.189446	6.49891e-07	0.174199	0.0122036	eukaryotic translation elongation factor 1 alpha 1 [Source:HGNC Symbol;Acc:HGNC:3189]
VLDLR	ENSG00000147852	-0.312813	0.0170733	-0.347266	1.18503e-06	-0.261101	0.0125241	very low density lipoprotein receptor [Source:HGNC Symbol;Acc:HGNC:12698]
PPFIA1	ENSG00000131626	0.244069	0.00697394	0.315763	1.30203e-06	0.322981	0.0127669	PTPRF interacting protein alpha 1 [Source:HGNC Symbol;Acc:HGNC:9245]
TINCR	ENSG00000223573	0.237769	0.0230775	0.289762	7.27829e-07	0.339667	0.0146604	TINCR ubiquitin domain containing [Source:HGNC Symbol;Acc:HGNC:14607]
ANXA5	ENSG00000164111	-0.178561	0.000711617	-0.303213	4.53851e-10	-0.204601	0.0168556	annexin A5 [Source:HGNC Symbol;Acc:HGNC:543]
KCNN4	ENSG00000104783	0.306123	0.00243331	0.250201	0.000368916	0.344178	0.019511	potassium calcium-activated channel subfamily N member 4 [Source:HGNC Symbol;Acc:HGNC:6293]
YWHAZ	ENSG00000164924	0.152349	0.00140681	0.137518	0.0294472	0.201101	0.0197307	tyrosine 3-monooxygenase/tryptophan 5-monooxygenase activation protein zeta [Source:HGNC Symbol;Acc:HGNC:12855]
ITM2B	ENSG00000136156	-0.19223	0.00805552	-0.53676	4.7304e-30	-0.23917	0.0203075	integral membrane protein 2B [Source:HGNC Symbol;Acc:HGNC:6174]
STC2	ENSG00000113739	0.299017	0.00145127	0.208317	0.00490344	0.190494	0.0211263	stanniocalcin 2 [Source:HGNC Symbol;Acc:HGNC:11374]
PPM1B	ENSG00000138032	0.390655	0.00781283	0.557516	3.08334e-09	0.32557	0.0211622	protein phosphatase, Mg2+/Mn2+ dependent 1B [Source:HGNC Symbol;Acc:HGNC:9276]
WNT6	ENSG00000115596	-0.665491	5.27634e-08	-0.619127	1.11104e-20	-0.7522	0.0214397	Wnt family member 6 [Source:HGNC Symbol;Acc:HGNC:12785]
SIAE	ENSG00000110013	-0.910455	0.0184822	-1.41859	4.4883e-18	-0.429006	0.0222425	sialic acid acetylesterase [Source:HGNC Symbol;Acc:HGNC:18187]
SEMA4F	ENSG00000135622	-0.528301	0.00741247	-0.568828	2.07113e-05	-0.826155	0.0224547	ssemaphorin 4F [Source:HGNC Symbol;Acc:HGNC:10734]
KLRG2	ENSG00000188883	0.868516	0.00222212	1.13168	2.80914e-11	0.345691	0.0232062	killer cell lectin like receptor G2 [Source:HGNC Symbol;Acc:HGNC:24778]
CYFIP2	ENSG00000055163	-0.555361	0.00187513	-0.400946	0.000114208	-0.232833	0.0242422	cytoplasmic FMR1 interacting protein 2 [Source:HGNC Symbol;Acc:HGNC:13760]
TET1	ENSG00000138336	0.413601	0.00018388	0.681686	2.25411e-13	0.255878	0.0243562	tet methylcytosine dioxygenase 1 [Source:HGNC Symbol;Acc:HGNC:29484]
SPTAN1	ENSG00000197694	-0.249647	7.61549e-08	-0.143566	0.0105457	-0.22144	0.0262023	spectrin alpha, non-erythrocytic 1 [Source:HGNC Symbol;Acc:HGNC:11273]
MPZL1	ENSG00000197965	-0.543507	4.49828e-27	-0.214339	1.33981e-05	-0.19218	0.0276368	myelin protein zero like 1 [Source:HGNC Symbol;Acc:HGNC:7226]
SOX15	ENSG00000129194	-0.67095	3.87699e-08	-0.662332	8.79205e-07	-1.33646	0.0349649	SRY-box 15 [Source:HGNC Symbol;Acc:HGNC:11196]
DLG5	ENSG00000151208	0.152692	0.0312949	0.387302	2.06064e-12	0.501336	0.0355835	discs large MAGUK scaffold protein 5 [Source:HGNC Symbol;Acc:HGNC:2904]
GCLC	ENSG00000001084	0.333715	9.65183e-05	0.631678	3.03623e-16	0.347712	0.0374381	glutamate-cysteine ligase catalytic subunit [Source:HGNC Symbol;Acc:HGNC:4311]
CTDNEP1	ENSG00000175826	0.292874	0.0211485	0.229005	0.0133993	0.397924	0.0390834	CTD nuclear envelope phosphatase 1 [Source:HGNC Symbol;Acc:HGNC:19085]
TCL6	ENSG00000187621	0.956684	0.000224686	1.19198	4.31011e-13	1.79536	0.0395395	T cell leukemia/lymphoma 6 [Source:HGNC Symbol;Acc:HGNC:13463]
KRT8	ENSG00000170421	-0.206295	2.88019e-09	-0.260812	6.08978e-11	-0.172959	0.0416829	keratin 8 [Source:HGNC Symbol;Acc:HGNC:6446]
TUBB4B	ENSG00000188229	-0.136976	0.0264333	-0.38568	3.27368e-13	-0.202736	0.0420283	tubulin beta 4B class IVb [Source:HGNC Symbol;Acc:HGNC:20771]
NCOA1	ENSG00000084676	-0.332695	0.00343862	-0.519514	9.91613e-16	-0.227957	0.0499424	nuclear receptor coactivator 1 [Source:HGNC Symbol;Acc:HGNC:7668]
