## Supplementary material for "The Epigenetic Factor PHF13 Governs Trophoblast Stemness and Differentiation": Supplmental Tables 1-9: Suppl. Table 5.PHF13 MS.xlsx

### Sheet: Sheet1
STB_PHF13 targets_Upregulated in STB vs TS-CTB
ACSL3
ADAR
ADM
ADM2
AIP
ALDH1L2
ANKRA2
ANKRD12
ANKRD33
APBA3
APOA1
AQP11
ARFGAP1
ARFGAP3
ARFGEF2
ARHGAP42
ARHGEF12
ARID1B
ATAD1
ATF1
ATF3
ATG13
ATM
ATP6V0A1
BAZ2A
BAZ2B
BCL9L
BET1L
BRD2
C1QTNF1
CACUL1
CASP4
CBFA2T2
CCDC130
CCSAP
CCSER2
CD55
CD59
CDK19
CEBPB
CEP95
CERCAM
CFB
CGA
CGB7
CHD2
CHD3
CLIP1
CLIP4
CPD
CPEB4
CPM
CPT1A
CRIM1
CRYAB
CSF1R
CSGALNACT1
CYP11A1
CYTH3
DAB2
DDI2
DNHD1
DNMT3A
DOCK5
DOT1L
DUSP4
EEF1A1
EHD3
EIF4A2
EIF4G3
ELL
ENG
EP300
EPS8L1
EPS8L2
ERN1
ERVW-1
ESAM
ESRP1
ESRP2
FAM107B
FAM129B
FAM135A
FAM208B
FAM45A
FAM46A
FAM83G
FBLN1
FBRS
FDX1
FHDC1
FN1
FNBP4
FNDC3A
FOLR3
FRAT2
G3BP2
GADD45G
GDPD1
GDPD5
GIGYF2
GLCCI1
GLDN
GNAS
GOLGA5
GOLT1A
GPANK1
GSTA3
GSTA4
GTF2I
GULP1
HERC4
HERPUD1
HID1
HK2
HM13
HMG20B
HMGCS1
HNRNPL
HSPA5
HSPB8
IER3
IGSF5
IGSF8
INPP5B
INPPL1
INTS1
ITGA5
ITGB3
ITPRIPL2
IWS1
JMJD6
JOSD1
JSRP1
KIAA0430
KLHL5
KMT2C
KRT18
LARP1
LCOR
LIFR
LPIN2
LRRC1
LSM12
LSMEM1
MAFK
MALAT1
MAN1A2
MDM4
MFSD12
MICALL2
MKNK2
MLPH
MME
MT-ATP8
MT-ND1
MT-ND2
MT-ND4
MT-ND5
MT-ND6
MTMR4
MTRNR2L8
MTUS1
MYCN
NDRG1
NEB
NEURL1
NFKB2
NHSL1
NPC1
NR2C2
NUB1
NUCB2
OSBP
OTOGL
PABPC1L
PACS1
PAN2
PDE4D
PHC3
PIK3C2B
PLIN2
PNPLA2
PPP1CB
PPP1R15B
PPP3CA
PRLR
PTGFRN
PTPN12
PTPRF
PURA
QRICH1
RAB17
RALGAPB
RAP1GAP
RCOR3
REEP4
RERE
RHOBTB3
RIT1
RNF169
RPS11
RRBP1
RREB1
RYR1
SAA1
SAMD4B
SBF1
SBNO2
SCYL1
SDC3
SDC4
SDHD
SEC31A
SEC61A1
SEC62
SEC63
SERINC3
SERP1
SESN2
SH3GLB2
SH3TC2
SHANK2
SIDT2
SIL1
SIN3B
SIPA1L1
SLC11A2
SLC31A1
SLC38A2
SLC7A2
SMCHD1
SORBS1
SPARC
SPIRE2
SPTY2D1
ST3GAL4
STK40
STT3A
STX5
SURF4
SWAP70
SYNE1
SYNE2
SYVN1
TACC2
TBC1D1
TFAP2A
TGFB1
TGFBR3
TGIF1
TIGAR
TLE2
TMED4
TMED5
TMEM134
TMEM167B
TMEM184B
TMEM41B
TMEM63A
TMEM68
TMEM80
TNFRSF1B
TNIP1
TOM1
TPRA1
TRIM33
TRIM5
TTC3
TTC7B
UBALD2
UBE2O
UBXN1
UPP1
WHSC1L1
WTAP
WWC1
XBP1
XPOT
ZBTB43
ZMYM2
ZNF217
ZNF28
ZNF292
ZNF468
ZNF638
ZNF76
ZNF83
