## Supplementary material for "The Epigenetic Factor PHF13 Governs Trophoblast Stemness and Differentiation": Supplmental Tables 1-9: Suppl. Table 6A.PHF13 MS.xlsx

### Sheet: Pathways_37 down. PHF13 Targets
Category	Term	Count	PValue	FDR	gene_name	Genes	List.Total	Pop.Hits	Pop.Total	Fold.Enrichment	Bonferroni	Benjamini	Percentage
GOTERM_CC_ALL	GO:0030054~cell junction	10	4.65545e-05	0.00303768	TGM2, CD44, MYH9, KRT18, ABCA7, FLNB, CLDN6, MPZL1, KRT8, CD59	ENSG00000198959, ENSG00000026508, ENSG00000100345, ENSG00000111057, ENSG00000064687, ENSG00000136068, ENSG00000184697, ENSG00000197965, ENSG00000170421, ENSG00000085063	37	1011	20521	5.48587	0.0126292	0.00317734	27.027
GOTERM_CC_ALL	GO:0031982~vesicle	18	0.000344793	0.0179982	CD44, PTPRF, SERPING1, KRT18, PRSS23, ABCA7, FLNB, GM2A, KRT8, TGM2, IFITM3, CAD, DDAH1, MYH9, CD40, SUN2, RAB34, CD59	ENSG00000026508, ENSG00000142949, ENSG00000149131, ENSG00000111057, ENSG00000150687, ENSG00000064687, ENSG00000136068, ENSG00000196743, ENSG00000170421, ENSG00000198959, ENSG00000142089, ENSG00000084774, ENSG00000153904, ENSG00000100345, ENSG00000101017, ENSG00000100242, ENSG00000109113, ENSG00000085063	37	4261	20521	2.34292	0.0898489	0.0188257	48.6486
GOTERM_BP_ALL	GO:0007166~cell surface receptor signaling pathway	15	0.000285448	0.132876	FOSL2, CD44, PTPRF, KRT18, ABCA7, MPZL1, CFLAR, KRT8, TGM2, IFITM3, ABAT, MYH9, CD40, RAB34, CD59	ENSG00000075426, ENSG00000026508, ENSG00000142949, ENSG00000111057, ENSG00000064687, ENSG00000197965, ENSG00000003402, ENSG00000170421, ENSG00000198959, ENSG00000142089, ENSG00000183044, ENSG00000100345, ENSG00000101017, ENSG00000109113, ENSG00000085063	36	2885	19256	2.78105	0.413665	0.133376	40.5405
GOTERM_BP_ALL	GO:0030036~actin cytoskeleton organization	7	0.00161235	0.213038	MICAL2, MYH9, TPM1, FLNB, KRT8, CFLAR, ARAP1	ENSG00000133816, ENSG00000100345, ENSG00000140416, ENSG00000136068, ENSG00000170421, ENSG00000003402, ENSG00000186635	36	711	19256	5.26614	0.951078	0.213838	18.9189
GOTERM_BP_ALL	GO:0034097~response to cytokine	8	0.00172263	0.213038	TGM2, IFITM3, FOSL2, CD44, KRT18, CD40, FLNB, KRT8	ENSG00000198959, ENSG00000142089, ENSG00000075426, ENSG00000026508, ENSG00000111057, ENSG00000101017, ENSG00000136068, ENSG00000170421	36	986	19256	4.33987	0.960208	0.213838	21.6216
GOTERM_CC_ALL	GO:0005912~adherens junction	7	0.000469879	0.0204397	TGM2, CD44, MYH9, KRT18, FLNB, MPZL1, CD59	ENSG00000198959, ENSG00000026508, ENSG00000100345, ENSG00000111057, ENSG00000136068, ENSG00000197965, ENSG00000085063	37	580	20521	6.69371	0.120417	0.0213795	18.9189
GOTERM_CC_ALL	GO:0070161~anchoring junction	7	0.000807589	0.0233649	TGM2, CD44, MYH9, KRT18, FLNB, MPZL1, CD59	ENSG00000198959, ENSG00000026508, ENSG00000100345, ENSG00000111057, ENSG00000136068, ENSG00000197965, ENSG00000085063	37	643	20521	6.03787	0.197931	0.0244391	18.9189
GOTERM_CC_ALL	GO:0005925~focal adhesion	6	0.000852978	0.0233649	TGM2, CD44, MYH9, FLNB, MPZL1, CD59	ENSG00000198959, ENSG00000026508, ENSG00000100345, ENSG00000136068, ENSG00000197965, ENSG00000085063	37	428	20521	7.77507	0.207817	0.0244391	16.2162
GOTERM_CC_ALL	GO:0005924~cell-substrate adherens junction	6	0.000889285	0.0233649	TGM2, CD44, MYH9, FLNB, MPZL1, CD59	ENSG00000198959, ENSG00000026508, ENSG00000100345, ENSG00000136068, ENSG00000197965, ENSG00000085063	37	432	20521	7.70308	0.215637	0.0244391	16.2162
GOTERM_CC_ALL	GO:0030055~cell-substrate junction	6	0.000945899	0.0233649	TGM2, CD44, MYH9, FLNB, MPZL1, CD59	ENSG00000198959, ENSG00000026508, ENSG00000100345, ENSG00000136068, ENSG00000197965, ENSG00000085063	37	438	20521	7.59756	0.227677	0.0244391	16.2162
GOTERM_CC_ALL	GO:0044444~cytoplasmic part	29	0.000984726	0.0233649	RAP1GAP2, SPATS2L, CD44, OGDH, SERPING1, PRSS23, KRT18, ABCA7, GM2A, PNPLA2, GNPTAB, CFLAR, TGM2, IFITM3, CAD, DDAH1, MYH9, SUN2, SNPH, RAB34, CD59, CTPS1, FLNB, KRT8, SEZ6L2, GMPR, ABAT, TPM1, ARAP1	ENSG00000132359, ENSG00000196141, ENSG00000026508, ENSG00000105953, ENSG00000149131, ENSG00000150687, ENSG00000111057, ENSG00000064687, ENSG00000196743, ENSG00000177666, ENSG00000111670, ENSG00000003402, ENSG00000198959, ENSG00000142089, ENSG00000084774, ENSG00000153904, ENSG00000100345, ENSG00000100242, ENSG00000101298, ENSG00000109113, ENSG00000085063, ENSG00000171793, ENSG00000136068, ENSG0000…	37	10519	20521	1.52905	0.235828	0.0244391	78.3784
GOTERM_CC_ALL	GO:0071944~cell periphery	21	0.00125197	0.0263843	RAP1GAP2, CD44, PTPRF, KRT18, ABCA7, FLNB, SLC7A4, GM2A, PNPLA2, MPZL1, CFLAR, KRT8, SEZ6L2, TGM2, IFITM3, MYH9, TPM1, CD40, CLDN6, ARAP1, CD59	ENSG00000132359, ENSG00000026508, ENSG00000142949, ENSG00000111057, ENSG00000064687, ENSG00000136068, ENSG00000099960, ENSG00000196743, ENSG00000177666, ENSG00000197965, ENSG00000003402, ENSG00000170421, ENSG00000174938, ENSG00000198959, ENSG00000142089, ENSG00000100345, ENSG00000140416, ENSG00000101017, ENSG00000184697, ENSG00000186635, ENSG00000085063	37	6168	20521	1.8883	0.289652	0.0275974	56.7568
GOTERM_CC_ALL	GO:0044421~extracellular region part	16	0.00131416	0.0263843	CD44, PTPRF, SERPING1, KRT18, PRSS23, FLNB, GM2A, KRT8, TGM2, CAD, DDAH1, MYH9, CD40, RAB34, NAV2, CD59	ENSG00000026508, ENSG00000142949, ENSG00000149131, ENSG00000111057, ENSG00000150687, ENSG00000136068, ENSG00000196743, ENSG00000170421, ENSG00000198959, ENSG00000084774, ENSG00000153904, ENSG00000100345, ENSG00000101017, ENSG00000109113, ENSG00000166833, ENSG00000085063	37	3870	20521	2.29301	0.301627	0.0275974	43.2432
GOTERM_CC_ALL	GO:0005886~plasma membrane	20	0.00281402	0.0524613	RAP1GAP2, CD44, PTPRF, ABCA7, FLNB, SLC7A4, GM2A, PNPLA2, MPZL1, CFLAR, KRT8, SEZ6L2, TGM2, IFITM3, MYH9, TPM1, CD40, CLDN6, ARAP1, CD59	ENSG00000132359, ENSG00000026508, ENSG00000142949, ENSG00000064687, ENSG00000136068, ENSG00000099960, ENSG00000196743, ENSG00000177666, ENSG00000197965, ENSG00000003402, ENSG00000170421, ENSG00000174938, ENSG00000198959, ENSG00000142089, ENSG00000100345, ENSG00000140416, ENSG00000101017, ENSG00000184697, ENSG00000186635, ENSG00000085063	37	6046	20521	1.83467	0.536667	0.0548733	54.0541
GOTERM_CC_ALL	GO:0016020~membrane	27	0.00675958	0.117617	RAP1GAP2, CD44, OGDH, SLC7A4, ABCA7, GM2A, PNPLA2, GNPTAB, CFLAR, TGM2, IFITM3, CAD, MYH9, CD40, SUN2, SNPH, RAB34, CD59, PTPRF, CTPS1, FLNB, MPZL1, KRT8, SEZ6L2, TPM1, CLDN6, ARAP1	ENSG00000132359, ENSG00000026508, ENSG00000105953, ENSG00000099960, ENSG00000064687, ENSG00000196743, ENSG00000177666, ENSG00000111670, ENSG00000003402, ENSG00000198959, ENSG00000142089, ENSG00000084774, ENSG00000100345, ENSG00000101017, ENSG00000100242, ENSG00000101298, ENSG00000109113, ENSG00000085063, ENSG00000142949, ENSG00000171793, ENSG00000136068, ENSG00000197965, ENSG00000170421, ENSG0000…	37	10372	20521	1.44377	0.843019	0.123024	72.973
GOTERM_BP_ALL	GO:0065008~regulation of biological quality	19	0.000108229	0.118245	RAP1GAP2, FOSL2, SERPING1, ABCA7, GM2A, PNPLA2, CFLAR, TGM2, ABAT, CAD, DDAH1, MYH9, TPM1, CD40, SUN2, SNPH, ARAP1, NAV2, CD59	ENSG00000132359, ENSG00000075426, ENSG00000149131, ENSG00000064687, ENSG00000196743, ENSG00000177666, ENSG00000003402, ENSG00000198959, ENSG00000183044, ENSG00000084774, ENSG00000153904, ENSG00000100345, ENSG00000140416, ENSG00000101017, ENSG00000100242, ENSG00000101298, ENSG00000186635, ENSG00000166833, ENSG00000085063	36	4189	19256	2.42609	0.183231	0.11869	51.3514
GOTERM_BP_ALL	GO:0009611~response to wounding	8	0.000127009	0.118245	CD44, PTPRF, SERPING1, MYH9, TPM1, CD40, CFLAR, CD59	ENSG00000026508, ENSG00000142949, ENSG00000149131, ENSG00000100345, ENSG00000140416, ENSG00000101017, ENSG00000003402, ENSG00000085063	36	638	19256	6.70707	0.21142	0.11869	21.6216
GOTERM_CC_ALL	GO:0044446~intracellular organelle part	28	0.00752758	0.122794	RAP1GAP2, SPATS2L, CD44, OGDH, SERPING1, PRSS23, KRT18, ABCA7, GM2A, PNPLA2, GNPTAB, TGM2, IFITM3, CAD, MYH9, SUN2, SNPH, RAB34, NAV2, CD59, FOSL2, MICAL2, FLNB, KRT8, SEZ6L2, ABAT, TPM1, ARAP1	ENSG00000132359, ENSG00000196141, ENSG00000026508, ENSG00000105953, ENSG00000149131, ENSG00000150687, ENSG00000111057, ENSG00000064687, ENSG00000196743, ENSG00000177666, ENSG00000111670, ENSG00000198959, ENSG00000142089, ENSG00000084774, ENSG00000100345, ENSG00000100242, ENSG00000101298, ENSG00000109113, ENSG00000166833, ENSG00000085063, ENSG00000075426, ENSG00000133816, ENSG00000136068, ENSG0000…	37	11049	20521	1.4055	0.872903	0.128439	75.6757
GOTERM_BP_ALL	GO:0042060~wound healing	7	0.000277152	0.132876	CD44, SERPING1, MYH9, TPM1, CD40, CFLAR, CD59	ENSG00000026508, ENSG00000149131, ENSG00000100345, ENSG00000140416, ENSG00000101017, ENSG00000003402, ENSG00000085063	36	508	19256	7.37052	0.404496	0.133376	18.9189
GOTERM_CC_ALL	GO:0005737~cytoplasm	30	0.0097549	0.136968	RAP1GAP2, SPATS2L, CD44, OGDH, SERPING1, PRSS23, KRT18, ABCA7, GM2A, PNPLA2, GNPTAB, CFLAR, TGM2, IFITM3, CAD, DDAH1, MYH9, SUN2, SNPH, RAB34, CD59, MICAL2, CTPS1, FLNB, KRT8, SEZ6L2, GMPR, ABAT, TPM1, ARAP1	ENSG00000132359, ENSG00000196141, ENSG00000026508, ENSG00000105953, ENSG00000149131, ENSG00000150687, ENSG00000111057, ENSG00000064687, ENSG00000196743, ENSG00000177666, ENSG00000111670, ENSG00000003402, ENSG00000198959, ENSG00000142089, ENSG00000084774, ENSG00000153904, ENSG00000100345, ENSG00000100242, ENSG00000101298, ENSG00000109113, ENSG00000085063, ENSG00000133816, ENSG00000171793, ENSG0000…	37	12487	20521	1.33248	0.931173	0.143266	81.0811
GOTERM_CC_ALL	GO:0097517~contractile actin filament bundle	3	0.00997088	0.136968	MYH9, TPM1, FLNB	ENSG00000100345, ENSG00000140416, ENSG00000136068	37	86	20521	19.3473	0.935152	0.143266	8.10811
GOTERM_CC_ALL	GO:0001725~stress fiber	3	0.00997088	0.136968	MYH9, TPM1, FLNB	ENSG00000100345, ENSG00000140416, ENSG00000136068	37	86	20521	19.3473	0.935152	0.143266	8.10811
GOTERM_CC_ALL	GO:0005576~extracellular region	16	0.0112271	0.142367	CD44, PTPRF, SERPING1, KRT18, PRSS23, FLNB, GM2A, KRT8, TGM2, CAD, DDAH1, MYH9, CD40, RAB34, NAV2, CD59	ENSG00000026508, ENSG00000142949, ENSG00000149131, ENSG00000111057, ENSG00000150687, ENSG00000136068, ENSG00000196743, ENSG00000170421, ENSG00000198959, ENSG00000084774, ENSG00000153904, ENSG00000100345, ENSG00000101017, ENSG00000109113, ENSG00000166833, ENSG00000085063	37	4794	20521	1.85105	0.954148	0.148913	43.2432
GOTERM_CC_ALL	GO:0042641~actomyosin	3	0.0115813	0.142367	MYH9, TPM1, FLNB	ENSG00000100345, ENSG00000140416, ENSG00000136068	37	93	20521	17.891	0.95842	0.148913	8.10811
GOTERM_CC_ALL	GO:0032432~actin filament bundle	3	0.0123042	0.142367	MYH9, TPM1, FLNB	ENSG00000100345, ENSG00000140416, ENSG00000136068	37	96	20521	17.3319	0.965949	0.148913	8.10811
GOTERM_CC_ALL	GO:0044422~organelle part	28	0.0125458	0.142367	RAP1GAP2, SPATS2L, CD44, OGDH, SERPING1, PRSS23, KRT18, ABCA7, GM2A, PNPLA2, GNPTAB, TGM2, IFITM3, CAD, MYH9, SUN2, SNPH, RAB34, NAV2, CD59, FOSL2, MICAL2, FLNB, KRT8, SEZ6L2, ABAT, TPM1, ARAP1	ENSG00000132359, ENSG00000196141, ENSG00000026508, ENSG00000105953, ENSG00000149131, ENSG00000150687, ENSG00000111057, ENSG00000064687, ENSG00000196743, ENSG00000177666, ENSG00000111670, ENSG00000198959, ENSG00000142089, ENSG00000084774, ENSG00000100345, ENSG00000100242, ENSG00000101298, ENSG00000109113, ENSG00000166833, ENSG00000085063, ENSG00000075426, ENSG00000133816, ENSG00000136068, ENSG0000…	37	11380	20521	1.36462	0.968148	0.148913	75.6757
GOTERM_CC_ALL	GO:0044459~plasma membrane part	10	0.0134681	0.146279	CD44, MYH9, TPM1, CD40, ABCA7, CLDN6, GM2A, KRT8, CFLAR, CD59	ENSG00000026508, ENSG00000100345, ENSG00000140416, ENSG00000101017, ENSG00000064687, ENSG00000184697, ENSG00000196743, ENSG00000170421, ENSG00000003402, ENSG00000085063	37	2246	20521	2.46937	0.97532	0.153005	27.027
GOTERM_CC_ALL	GO:0012505~endomembrane system	16	0.0140114	0.146279	RAP1GAP2, CD44, SERPING1, PRSS23, ABCA7, GM2A, PNPLA2, GNPTAB, SEZ6L2, TGM2, IFITM3, MYH9, SUN2, ARAP1, RAB34, CD59	ENSG00000132359, ENSG00000026508, ENSG00000149131, ENSG00000150687, ENSG00000064687, ENSG00000196743, ENSG00000177666, ENSG00000111670, ENSG00000174938, ENSG00000198959, ENSG00000142089, ENSG00000100345, ENSG00000100242, ENSG00000186635, ENSG00000109113, ENSG00000085063	37	4910	20521	1.80732	0.978766	0.153005	43.2432
GOTERM_BP_ALL	GO:0031032~actomyosin structure organization	5	0.000495127	0.159416	MYH9, TPM1, KRT8, CFLAR, ARAP1	ENSG00000100345, ENSG00000140416, ENSG00000170421, ENSG00000003402, ENSG00000186635	36	204	19256	13.11	0.603911	0.160015	13.5135
GOTERM_BP_ALL	GO:0097284~hepatocyte apoptotic process	3	0.000597395	0.159416	KRT18, KRT8, CFLAR	ENSG00000111057, ENSG00000170421, ENSG00000003402	36	20	19256	80.2333	0.672891	0.160015	8.10811
GOTERM_BP_ALL	GO:0044707~single-multicellular organism process	23	0.000646082	0.159416	FOSL2, CD44, OGDH, PTPRF, MICAL2, SERPING1, ABCA7, FLNB, GM2A, CFLAR, KRT8, SEZ6L2, TGM2, ABAT, CAD, DDAH1, MYH9, TPM1, CD40, SUN2, SNPH, NAV2, CD59	ENSG00000075426, ENSG00000026508, ENSG00000105953, ENSG00000142949, ENSG00000133816, ENSG00000149131, ENSG00000064687, ENSG00000136068, ENSG00000196743, ENSG00000003402, ENSG00000170421, ENSG00000174938, ENSG00000198959, ENSG00000183044, ENSG00000084774, ENSG00000153904, ENSG00000100345, ENSG00000140416, ENSG00000101017, ENSG00000100242, ENSG00000101298, ENSG00000166833, ENSG00000085063	36	6699	19256	1.83646	0.701374	0.160015	62.1622
GOTERM_BP_ALL	GO:0030029~actin filament-based process	8	0.000690272	0.159416	MICAL2, MYH9, TPM1, FLNB, SUN2, KRT8, CFLAR, ARAP1	ENSG00000133816, ENSG00000100345, ENSG00000140416, ENSG00000136068, ENSG00000100242, ENSG00000170421, ENSG00000003402, ENSG00000186635	36	843	19256	5.07605	0.725074	0.160015	21.6216
GOTERM_BP_ALL	GO:0050878~regulation of body fluid levels	6	0.000818962	0.159416	FOSL2, SERPING1, CAD, MYH9, CD40, CD59	ENSG00000075426, ENSG00000149131, ENSG00000084774, ENSG00000100345, ENSG00000101017, ENSG00000085063	36	410	19256	7.82764	0.783915	0.160015	16.2162
GOTERM_BP_ALL	GO:0044699~single-organism process	35	0.000856155	0.159416	RAP1GAP2, CD44, OGDH, SERPING1, KRT18, SLC7A4, ABCA7, GM2A, PNPLA2, GNPTAB, CFLAR, TGM2, IFITM3, CAD, DDAH1, MYH9, CD40, SUN2, SNPH, RAB34, NAV2, CD59, FOSL2, PTPRF, MICAL2, CTPS1, FLNB, MPZL1, KRT8, SEZ6L2, GMPR, ABAT, TPM1, CLDN6, ARAP1	ENSG00000132359, ENSG00000026508, ENSG00000105953, ENSG00000149131, ENSG00000111057, ENSG00000099960, ENSG00000064687, ENSG00000196743, ENSG00000177666, ENSG00000111670, ENSG00000003402, ENSG00000198959, ENSG00000142089, ENSG00000084774, ENSG00000153904, ENSG00000100345, ENSG00000101017, ENSG00000100242, ENSG00000101298, ENSG00000109113, ENSG00000166833, ENSG00000085063, ENSG00000075426, ENSG0000…	36	14663	19256	1.27676	0.798446	0.160015	94.5946
GOTERM_CC_ALL	GO:0044430~cytoskeletal part	9	0.0178539	0.179225	RAP1GAP2, MICAL2, MYH9, TPM1, KRT18, FLNB, KRT8, SNPH, RAB34	ENSG00000132359, ENSG00000133816, ENSG00000100345, ENSG00000140416, ENSG00000111057, ENSG00000136068, ENSG00000170421, ENSG00000101298, ENSG00000109113	37	1953	20521	2.55586	0.992687	0.187466	24.3243
GOTERM_CC_ALL	GO:0005829~cytosol	17	0.0201617	0.194896	RAP1GAP2, SPATS2L, CD44, CTPS1, KRT18, FLNB, GM2A, PNPLA2, CFLAR, KRT8, TGM2, GMPR, CAD, DDAH1, MYH9, TPM1, ARAP1	ENSG00000132359, ENSG00000196141, ENSG00000026508, ENSG00000171793, ENSG00000111057, ENSG00000136068, ENSG00000196743, ENSG00000177666, ENSG00000003402, ENSG00000170421, ENSG00000198959, ENSG00000137198, ENSG00000084774, ENSG00000153904, ENSG00000100345, ENSG00000140416, ENSG00000186635	37	5604	20521	1.68247	0.996153	0.203857	45.9459
GOTERM_CC_ALL	GO:0016363~nuclear matrix	3	0.0214883	0.200301	CAD, KRT18, KRT8	ENSG00000084774, ENSG00000111057, ENSG00000170421	37	129	20521	12.8982	0.997342	0.209511	8.10811
GOTERM_BP_ALL	GO:0006950~response to stress	17	0.00139542	0.213038	FOSL2, CD44, PTPRF, SERPING1, ABCA7, FLNB, CFLAR, KRT8, IFITM3, GMPR, ABAT, CAD, DDAH1, MYH9, TPM1, CD40, CD59	ENSG00000075426, ENSG00000026508, ENSG00000142949, ENSG00000149131, ENSG00000064687, ENSG00000136068, ENSG00000003402, ENSG00000170421, ENSG00000142089, ENSG00000137198, ENSG00000183044, ENSG00000084774, ENSG00000153904, ENSG00000100345, ENSG00000140416, ENSG00000101017, ENSG00000085063	36	4198	19256	2.16606	0.926558	0.213838	45.9459
