## Supplementary material for "The Epigenetic Factor PHF13 Governs Trophoblast Stemness and Differentiation": Supplmental Tables 1-9: Suppl. Table 7A.PHF13 MS.xlsx

### Sheet: THAP11 kd TS-CTB
Gene name	Ensembl gene identifier	log2.TS.kd vs ctrl	FDR.TS.kd vs ctrl
THAP11	ENSG00000168286.3	-0.894611	1.09191e-05
ALDH1A1	ENSG00000165092.13	-2.62041	1.274e-63
PSG7	ENSG00000221878.13	-1.79264	9.8322e-51
COL1A2	ENSG00000164692.19	-1.92073	1.0923e-43
IQGAP2	ENSG00000145703.17	-2.12433	2.76754e-41
KRT23	ENSG00000108244.17	-1.595	2.71671e-35
XAGE3	ENSG00000171402.15	-1.82942	1.1549e-32
MX1	ENSG00000157601.15	-1.59694	6.66222e-32
FOSB	ENSG00000125740.15	-1.64083	7.8548e-30
FN1	ENSG00000115414.21	-1.32988	7.8548e-30
FBXL19-AS1	ENSG00000260852.2	2.08446	2.88313e-24
EPB41L3	ENSG00000082397.18	-1.41478	8.05387e-24
COL18A1	ENSG00000182871.16	-2.48174	4.04673e-19
RSAD2	ENSG00000134321.13	-1.97578	1.17927e-16
RNF128	ENSG00000133135.14	-2.16014	2.32139e-16
C19orf73	ENSG00000221916.4	1.4726	3.02226e-16
LAMA3	ENSG00000053747.17	-1.49118	1.96573e-15
CADM1	ENSG00000182985.19	-1.4597	1.56212e-14
ENSG00000269688	ENSG00000269688.1	2.00591	1.73529e-14
RNU6-1	ENSG00000206625.1	3.42918	4.52835e-14
HLA-C	ENSG00000204525.18	-1.11888	5.09626e-13
IRAK1	ENSG00000184216.15	-1.39707	7.54509e-13
PEG3	ENSG00000198300.14	-0.788833	1.24888e-12
XIST	ENSG00000229807.14	-1.89522	1.94239e-12
SPP1	ENSG00000118785.15	-1.52283	1.94239e-12
TCIM	ENSG00000176907.5	-2.27324	6.97914e-12
IFIT1	ENSG00000185745.10	-1.06962	8.90893e-12
KRT80	ENSG00000167767.14	-1.30061	1.10042e-11
LIPA	ENSG00000107798.18	-1.59361	1.31493e-11
MTND1P23	ENSG00000225972.1	-1.61451	1.64654e-11
NEBL	ENSG00000078114.19	-1.43202	2.37678e-11
FAM50B	ENSG00000145945.7	1.3385	5.11755e-11
UBXN8	ENSG00000104691.16	1.36329	6.28552e-11
LINC00370	ENSG00000223617.4	0.869185	1.04044e-10
SDK1	ENSG00000146555.20	-1.74465	1.16138e-10
LBH	ENSG00000213626.13	-1.33932	3.48787e-10
OAS3	ENSG00000111331.14	-0.840514	6.32395e-10
ABCC2	ENSG00000023839.12	-0.990807	7.31895e-10
IFIH1	ENSG00000115267.10	-0.85794	1.99858e-09
HLA-B	ENSG00000234745.14	-0.974115	2.7196e-09
COL6A1	ENSG00000142156.16	-1.33206	3.38986e-09
YPEL3-DT	ENSG00000250616.5	-1.47724	3.57541e-09
SFRP1	ENSG00000104332.12	-0.77273	3.67848e-09
VTCN1	ENSG00000134258.18	-2.88915	8.29975e-09
STK32B	ENSG00000152953.13	-2.50621	1.40374e-08
PFDN5	ENSG00000123349.15	1.29715	1.64608e-08
SLC2A8	ENSG00000136856.18	-0.961803	1.65982e-08
ADM2	ENSG00000128165.9	0.984642	2.30008e-08
GPR78	ENSG00000155269.12	-1.48919	3.49208e-08
TAC1	ENSG00000006128.12	8.87875	3.49208e-08
BDH1	ENSG00000161267.12	-4.25098	3.96471e-08
H4C8	ENSG00000158406.6	1.85915	4.3052e-08
SHISA4	ENSG00000198892.7	-1.82831	5.81946e-08
S100A6	ENSG00000197956.10	-1.88062	5.98492e-08
COL4A5	ENSG00000188153.14	-1.3153	7.21472e-08
AQP3	ENSG00000165272.16	-0.886262	7.21472e-08
TAS1R1	ENSG00000173662.21	1.69032	7.21472e-08
LEP	ENSG00000174697.5	-2.04815	7.3508e-08
PRSS12	ENSG00000164099.3	-0.93776	8.7153e-08
DDX60	ENSG00000137628.18	-0.999057	8.92669e-08
TRIB3	ENSG00000101255.13	0.877563	1.09354e-07
AKAP12	ENSG00000131016.17	0.640616	1.11046e-07
STAT1	ENSG00000115415.21	-0.594444	2.0118e-07
PRSS23	ENSG00000150687.12	-0.735723	2.1143e-07
DDIT4	ENSG00000168209.6	0.823712	2.16946e-07
PCSK6	ENSG00000140479.18	-1.17028	2.43044e-07
FAM13A	ENSG00000138640.15	-0.875848	2.43044e-07
PARP14	ENSG00000173193.15	-2.14807	4.3844e-07
ENSG00000268858	ENSG00000268858.3	0.989233	4.71568e-07
CHAC1	ENSG00000128965.13	0.993301	5.04695e-07
DDIT3	ENSG00000175197.13	1.09281	9.58646e-07
FBN2	ENSG00000138829.14	-0.608371	9.86324e-07
GNG11	ENSG00000127920.6	-1.69825	1.10507e-06
SLC26A2	ENSG00000155850.9	-0.766905	1.3479e-06
IGF2	ENSG00000167244.22	-1.86982	1.50298e-06
COL17A1	ENSG00000065618.21	-1.30091	1.53891e-06
TRIM69	ENSG00000185880.14	-2.0132	1.91459e-06
MAGEA4	ENSG00000147381.12	-1.88738	1.91459e-06
THSD7A	ENSG00000005108.17	-1.05852	2.00935e-06
UPP1	ENSG00000183696.14	0.562567	3.03694e-06
OAS2	ENSG00000111335.14	-1.49187	3.3754e-06
CD109	ENSG00000156535.15	-2.16391	3.49532e-06
LTBP1	ENSG00000049323.16	-0.796603	4.0042e-06
FOS	ENSG00000170345.11	-0.89673	4.18918e-06
HERC5	ENSG00000138646.9	-0.771685	4.18918e-06
PSAT1	ENSG00000135069.14	0.566299	4.49124e-06
CST1	ENSG00000170373.9	-0.969781	5.12587e-06
H2BC21	ENSG00000184678.11	1.26361	5.14522e-06
NEDD9	ENSG00000111859.17	-0.674469	5.26639e-06
CTPS2	ENSG00000047230.15	-2.15609	5.64507e-06
OAS1	ENSG00000089127.15	-1.27881	5.68253e-06
RHOB	ENSG00000143878.10	-0.791183	6.25282e-06
KLK6	ENSG00000167755.15	-1.30381	6.63121e-06
OTOGL	ENSG00000165899.12	-4.8311	8.57169e-06
AIRIM	ENSG00000116922.15	0.710624	8.61414e-06
VIT	ENSG00000205221.13	-2.81103	1.10588e-05
HPGD	ENSG00000164120.14	-0.919616	1.41197e-05
ZBTB7C	ENSG00000184828.10	-1.42055	1.48609e-05
RTL8A	ENSG00000203950.7	-1.72432	1.55497e-05
CHRAC1	ENSG00000104472.10	0.739262	1.69082e-05
ANPEP	ENSG00000166825.15	-0.820437	1.84526e-05
TMEM30A	ENSG00000112697.17	-0.546831	2.0226e-05
ZNF468	ENSG00000204604.13	0.582058	2.03114e-05
SGK1	ENSG00000118515.12	-0.585921	2.51179e-05
BNIPL	ENSG00000163141.20	-1.41319	2.68641e-05
ZNF488	ENSG00000265763.4	-1.10516	2.8271e-05
ENSG00000305880	ENSG00000305880.1	1.02152	3.25335e-05
SLC9A7	ENSG00000065923.10	-0.634383	3.39377e-05
STS	ENSG00000101846.9	-0.500774	3.945e-05
S100P	ENSG00000163993.7	0.56418	4.22092e-05
FBXO32	ENSG00000156804.7	-0.894787	4.37165e-05
SLC7A11	ENSG00000151012.13	0.691614	4.78374e-05
SLC39A8	ENSG00000138821.14	-0.584929	5.3308e-05
MBNL3	ENSG00000076770.16	-0.507724	6.04746e-05
GLTPD2	ENSG00000182327.8	1.61901	6.22694e-05
LAYN	ENSG00000204381.12	-0.884529	6.47932e-05
FIBCD1	ENSG00000130720.13	-1.38567	6.54638e-05
DYSF	ENSG00000135636.16	-0.497994	6.70092e-05
STON1	ENSG00000243244.7	-1.17287	6.78489e-05
PEG10	ENSG00000242265.6	-0.537586	6.85014e-05
GADD45A	ENSG00000116717.13	0.492533	6.85014e-05
PASK	ENSG00000115687.14	-0.90999	7.6634e-05
TBX3	ENSG00000135111.16	-0.545833	8.20985e-05
SLC9A2	ENSG00000115616.3	-2.02996	8.34518e-05
SLC2A1	ENSG00000117394.24	-0.586717	8.84468e-05
LINC00958	ENSG00000251381.8	0.569068	8.88002e-05
UPK1B	ENSG00000114638.8	-1.15409	9.39835e-05
GCLC	ENSG00000001084.13	-0.56699	9.45299e-05
LAMA1	ENSG00000101680.16	-0.497235	9.89174e-05
GLMP	ENSG00000198715.13	0.596992	0.000116455
HEY1	ENSG00000164683.19	-0.640311	0.0001224
XPOT	ENSG00000184575.12	0.509714	0.00012502
HAP1	ENSG00000173805.16	-1.26786	0.000132593
FILIP1L	ENSG00000168386.19	-0.846557	0.000166614
ELMO1	ENSG00000155849.16	-1.02061	0.000176403
WT1	ENSG00000184937.17	3.55056	0.000177207
COL7A1	ENSG00000114270.18	-0.749116	0.000179675
OBSL1	ENSG00000124006.15	-0.868089	0.000216984
LINC00456	ENSG00000233124.3	0.552145	0.000219035
CFAP251	ENSG00000158023.10	1.00713	0.000220127
ENSG00000260604	ENSG00000260604.4	3.82631	0.00024837
SLC39A11	ENSG00000133195.12	-0.638742	0.000257909
TFPI	ENSG00000003436.16	-0.801785	0.000260911
ARHGEF2	ENSG00000116584.22	0.514482	0.000260911
H2AC25	ENSG00000181218.6	1.40298	0.000284151
ADAMTS20	ENSG00000173157.18	-0.680157	0.000319257
PARP9	ENSG00000138496.17	-0.707441	0.000320519
FGF1	ENSG00000113578.18	0.519174	0.000324219
SH3GLB2	ENSG00000148341.18	-0.479541	0.000337136
TRIM58	ENSG00000162722.9	-0.717983	0.000339112
LPIN1	ENSG00000134324.12	-0.639105	0.000339112
CAB39L	ENSG00000102547.19	-0.578279	0.000339112
MICALL2	ENSG00000164877.19	-0.574068	0.000345683
LYSMD1	ENSG00000163155.12	0.873544	0.000354917
SH3BGRL2	ENSG00000198478.9	-0.507901	0.000381553
NRK	ENSG00000123572.17	-0.590445	0.00038205
ZCCHC8	ENSG00000033030.16	0.639015	0.000425864
PCSK1N	ENSG00000102109.9	-1.98023	0.000435567
PAGE4	ENSG00000101951.18	-0.767303	0.000439375
NEAT1	ENSG00000245532.12	0.66794	0.00045169
LRBA	ENSG00000198589.15	-0.558191	0.000458522
FBLN1	ENSG00000077942.19	-0.591041	0.000459758
FGFR1	ENSG00000077782.23	-0.5184	0.00048719
TSIX	ENSG00000270641.2	-3.10226	0.000531758
KLHDC7B	ENSG00000130487.9	7.28613	0.000581006
ENSG00000307847	ENSG00000307847.1	6.51815	0.000583976
CCR7	ENSG00000126353.4	-1.41849	0.0005864
TSC22D1	ENSG00000102804.16	-0.461992	0.000621547
COX6A1P1	ENSG00000234108.1	1.36751	0.000621547
SLC40A1	ENSG00000138449.11	-0.475754	0.000672141
STYXL2	ENSG00000198842.10	-1.03855	0.000684745
ZNF699	ENSG00000196110.8	1.36801	0.000710923
GARS1	ENSG00000106105.15	0.42967	0.000774937
EGLN3	ENSG00000129521.15	-0.574276	0.000779902
CPA4	ENSG00000128510.12	-1.38326	0.000784728
EPS8	ENSG00000151491.14	-0.655619	0.000808122
PPP1R15A	ENSG00000087074.9	0.448355	0.00081619
TFPI2	ENSG00000105825.14	-0.541433	0.000850984
NUPR1	ENSG00000176046.9	0.975747	0.000908968
ITPR2	ENSG00000123104.12	-0.730735	0.00091916
KLF4	ENSG00000136826.15	-0.557212	0.000926518
ENSG00000290755	ENSG00000290755.2	-4.39666	0.000967651
SESN2	ENSG00000130766.5	0.566196	0.000974944
ABCC5	ENSG00000114770.17	-0.488607	0.000996451
SNRPA1	ENSG00000131876.18	0.613098	0.0010699
RNF213	ENSG00000173821.20	-0.53227	0.00109105
NRP1	ENSG00000099250.18	-0.746503	0.00109472
PHKB	ENSG00000102893.18	-0.457307	0.00109472
LINC01518	ENSG00000233515.3	3.11665	0.00109472
LINC01968	ENSG00000237222.5	-2.11202	0.0010985
INHBB	ENSG00000163083.6	-1.9497	0.0010985
ENSG00000261324	ENSG00000261324.2	1.58916	0.00112284
ACSF2	ENSG00000167107.13	-0.516445	0.00114029
B4GALNT3	ENSG00000139044.12	-0.750833	0.00115341
ITPRID2	ENSG00000138434.17	-0.463432	0.0011721
LTBP2	ENSG00000119681.12	-2.30079	0.0012187
MSN	ENSG00000147065.18	-0.581771	0.0012267
MORC3	ENSG00000159256.13	0.755166	0.00123771
CUL7	ENSG00000044090.13	-1.55684	0.0012549
HGSNAT	ENSG00000165102.15	-0.527658	0.00127407
CMPK2	ENSG00000134326.12	-0.76299	0.00128822
MID1	ENSG00000101871.18	-0.675477	0.00139348
CLU	ENSG00000120885.22	-0.413885	0.0014423
ENSG00000305890	ENSG00000305890.1	6.6349	0.00147663
KLB	ENSG00000134962.7	-4.16245	0.00150994
TRAPPC9	ENSG00000167632.18	-0.818862	0.00156829
TMEM80	ENSG00000177042.16	0.708541	0.00159233
MSI2	ENSG00000153944.12	-0.436723	0.00162313
BACE1	ENSG00000186318.18	-1.20257	0.00163827
CHILL1	ENSG00000253616.5	5.55725	0.00164705
AOC1	ENSG00000002726.21	-1.76568	0.00166595
RNU1-72P	ENSG00000199846.1	-7.2115	0.00175592
MACC1	ENSG00000183742.13	-0.705403	0.00175592
SYNPO	ENSG00000171992.13	-0.627851	0.00183165
ALDH3B2	ENSG00000132746.16	-1.2005	0.00214927
HUNK	ENSG00000142149.9	-0.783546	0.00214927
MAOA	ENSG00000189221.11	-0.483708	0.00215663
CDX2	ENSG00000165556.10	-2.42745	0.00216009
TRIB1	ENSG00000173334.4	-0.466436	0.00218529
KANSL2	ENSG00000139620.13	0.524866	0.00251301
HRH1	ENSG00000196639.7	-0.844009	0.0025161
LAP3	ENSG00000002549.13	-0.495779	0.00263263
RNU2-52P	ENSG00000222612.1	-4.23453	0.0026483
MAFG	ENSG00000197063.11	0.478581	0.00268486
SEMA3C	ENSG00000075223.14	-1.4814	0.00269089
CRYBG1	ENSG00000112297.18	-0.437422	0.00269089
CHST11	ENSG00000171310.11	-0.603213	0.00269177
PROM2	ENSG00000155066.16	-0.509459	0.00273588
HAPLN1	ENSG00000145681.11	-0.781321	0.00287796
MLPH	ENSG00000115648.14	-1.0597	0.00290542
CYP2E1	ENSG00000130649.10	-6.86296	0.00292108
HLA-G	ENSG00000204632.13	-1.52492	0.00292108
ENSG00000305748	ENSG00000305748.1	2.13573	0.00300627
IFIT3	ENSG00000119917.15	-1.23363	0.00302008
TGFBI	ENSG00000120708.17	-0.817834	0.00302008
DSG3	ENSG00000134757.5	0.431188	0.00304799
SERPINB5	ENSG00000206075.14	0.960451	0.00308856
ZNF185	ENSG00000147394.20	-0.732043	0.00342363
RELA	ENSG00000173039.20	0.481831	0.00348766
NR2F2	ENSG00000185551.15	-0.430215	0.00376254
TRIM14	ENSG00000106785.15	-0.613966	0.00376525
KANK4	ENSG00000132854.19	-0.641191	0.00392252
CST6	ENSG00000175315.3	-0.594367	0.00393674
DAB2	ENSG00000153071.15	-0.4489	0.00406838
EIF2AK2	ENSG00000055332.19	-0.423601	0.00406838
MAGEC2	ENSG00000046774.10	0.877579	0.00406838
MTHFD2	ENSG00000065911.13	0.43959	0.00407196
PARN	ENSG00000140694.18	-0.517576	0.00409545
HSD11B2	ENSG00000176387.7	-0.729369	0.00409748
NUP210	ENSG00000132182.13	-0.736465	0.00410064
GLCE	ENSG00000138604.10	-0.697688	0.00410064
ENSG00000279089	ENSG00000279089.1	-2.08583	0.00414239
CDKN1C	ENSG00000129757.15	-0.905171	0.00433951
MYO7A	ENSG00000137474.23	-0.481831	0.00499953
TAC3	ENSG00000166863.13	-1.01874	0.00500058
PODXL	ENSG00000128567.17	-0.401439	0.00500503
ANKH	ENSG00000154122.14	-1.39867	0.00506425
ZNF763	ENSG00000197054.12	-4.44481	0.00517822
ANK3	ENSG00000151150.22	-0.635258	0.00527811
ATP6V1C2	ENSG00000143882.12	-0.571419	0.00527811
NLRP10	ENSG00000182261.5	0.956864	0.00532227
ENSG00000303842	ENSG00000303842.1	-6.60519	0.00545206
LIG1	ENSG00000105486.15	-0.536856	0.00551047
EPSTI1	ENSG00000133106.15	-0.607463	0.00557584
NCAPG2	ENSG00000146918.20	-0.530024	0.00557584
WARS1	ENSG00000140105.18	0.483199	0.00564089
LINC01291	ENSG00000204792.3	2.05839	0.00564952
PLA2R1	ENSG00000153246.13	-0.668536	0.0057254
ENSG00000234477	ENSG00000234477.2	-1.31167	0.00584701
ZNF471	ENSG00000196263.8	1.29866	0.00595741
ENSG00000296575	ENSG00000296575.1	-0.582003	0.00628314
KCNA7	ENSG00000104848.2	2.32546	0.00629937
SMIM14	ENSG00000163683.12	-0.767129	0.00629938
PARM1	ENSG00000169116.11	-0.908292	0.00646867
ENSG00000253775	ENSG00000253775.3	2.55112	0.00666924
SMIM5	ENSG00000204323.5	-1.25825	0.00670954
SCCPDH	ENSG00000143653.10	-0.484524	0.00670954
MYEOV	ENSG00000172927.9	0.563114	0.00687067
HYI	ENSG00000178922.18	-0.526573	0.00689557
VEGFA	ENSG00000112715.26	0.483653	0.00689557
H6PD	ENSG00000049239.13	-0.813133	0.00705572
UBE2QL1	ENSG00000215218.4	-3.2731	0.00715662
GADD45B	ENSG00000099860.10	0.85292	0.00718406
SAPCD2	ENSG00000186193.9	-0.628085	0.00733938
TBCD	ENSG00000141556.22	-0.483602	0.00753641
RND3	ENSG00000115963.14	-0.468493	0.00761928
MYO6	ENSG00000196586.17	-0.435607	0.00787984
NDUFV2-AS1	ENSG00000266053.4	3.09143	0.00787984
SOCS1	ENSG00000185338.7	-0.806225	0.00805669
MRFAP1L2	ENSG00000170846.17	0.642889	0.0080855
RGS3	ENSG00000138835.24	-0.746356	0.00819423
NFKB2	ENSG00000077150.21	0.391275	0.00819423
ALG14	ENSG00000172339.10	0.928297	0.00819423
MARCKS	ENSG00000277443.3	-0.509864	0.00845585
PPP1R1C	ENSG00000150722.11	-1.25798	0.00848794
SLC20A1	ENSG00000144136.11	-0.396291	0.00848794
CAMTA2	ENSG00000108509.21	0.460469	0.00848794
ZNF37A	ENSG00000075407.19	0.573863	0.00848794
LINC02321	ENSG00000258884.4	-2.21327	0.00864168
HSPG2	ENSG00000142798.20	-0.638855	0.00864168
SMARCA2	ENSG00000080503.25	-0.384792	0.00864168
ENSG00000289298	ENSG00000289298.3	4.37231	0.00864168
SMCR8	ENSG00000176994.11	0.405959	0.00904961
P3H1	ENSG00000117385.16	-0.557274	0.00924496
DNMT3A	ENSG00000119772.19	-0.445777	0.00924496
ROCK1P1	ENSG00000290877.2	2.78717	0.00930658
MOAP1	ENSG00000165943.5	0.625593	0.00964121
PAGE5	ENSG00000158639.13	-6.6247	0.00970596
SP110	ENSG00000135899.20	-0.566031	0.00970596
GPX3	ENSG00000211445.13	-0.472066	0.00970596
HMGB3	ENSG00000029993.15	-0.409023	0.00970596
RAD51-AS1	ENSG00000245849.9	0.842368	0.00970596
HEPACAM2	ENSG00000188175.10	6.63523	0.00970596
ENSG00000293939	ENSG00000293939.1	1.5586	0.0098917
COMMD1	ENSG00000173163.11	-0.579246	0.00997474
MKRN3	ENSG00000179455.10	0.731174	0.0100478
IGSF3	ENSG00000143061.18	-0.447063	0.010068
RAD51	ENSG00000051180.17	-0.474748	0.0101505
KHK	ENSG00000138030.14	-0.541293	0.0102018
ERVV-1	ENSG00000269526.2	-0.51059	0.0103194
ENSG00000302813	ENSG00000302813.1	6.39818	0.0103624
HDAC4	ENSG00000068024.18	-1.73609	0.0103741
FOLR1	ENSG00000110195.14	0.355889	0.0103741
FRG2	ENSG00000205097.7	4.08638	0.0103741
RASGEF1B	ENSG00000138670.19	-0.724459	0.0106093
TNFRSF1B	ENSG00000028137.19	-0.420556	0.0106093
HSPB1	ENSG00000106211.11	-0.554666	0.0107454
RABGGTB	ENSG00000137955.16	0.547815	0.0113503
ENPP1	ENSG00000197594.14	-0.793868	0.011596
MYCNUT	ENSG00000223850.2	0.783711	0.011596
LINC02709	ENSG00000245522.2	1.56126	0.0117027
PEX11A	ENSG00000166821.9	-2.06886	0.0117828
KBTBD6	ENSG00000165572.8	0.702254	0.0118602
DPYSL5	ENSG00000157851.17	-4.05842	0.0120314
CAPNS1	ENSG00000126247.11	-0.483923	0.0122947
NUDT19	ENSG00000213965.4	-1.34721	0.0124474
MYSM1	ENSG00000162601.12	0.471072	0.0124474
ARHGAP24	ENSG00000138639.18	-0.806732	0.013173
ALDH1L2	ENSG00000136010.14	0.605629	0.013173
TMEM164	ENSG00000157600.13	-0.613552	0.0134493
KAT2B	ENSG00000114166.8	-0.810702	0.0136917
HS6ST1	ENSG00000136720.7	-0.572603	0.0138272
ENSG00000297425	ENSG00000297425.1	6.27256	0.0139034
CST5	ENSG00000170367.5	-1.22795	0.0139079
IGFL2	ENSG00000204866.9	0.415389	0.0142997
ERVMER34-1	ENSG00000226887.8	0.425614	0.014456
HACD4	ENSG00000188921.14	-1.24583	0.0145867
NRCAM	ENSG00000091129.22	-1.13621	0.0145936
ENSG00000227230	ENSG00000227230.2	6.87299	0.0146473
DIAPH2	ENSG00000147202.19	-0.642423	0.0147726
KIF3C	ENSG00000084731.15	-0.441377	0.0147726
CEBPG	ENSG00000153879.9	0.392919	0.0147726
MYADM-AS2	ENSG00000232220.3	-0.957566	0.0150817
CLCA2	ENSG00000137975.8	-0.621141	0.0152935
GLDC	ENSG00000178445.10	-0.353876	0.0152935
WSCD1	ENSG00000179314.17	-2.01828	0.015599
GDA	ENSG00000119125.17	-0.986475	0.0156706
HDLBP	ENSG00000115677.18	-0.354523	0.0157893
SLC22A18	ENSG00000110628.16	-1.3394	0.0157955
P2RY2	ENSG00000175591.12	-0.985238	0.0164311
IGSF9	ENSG00000085552.18	-0.756489	0.0164311
MVD	ENSG00000167508.12	-0.538065	0.0164311
UGGT1	ENSG00000136731.13	-0.362084	0.0164311
ADGRL3	ENSG00000150471.17	-0.45884	0.0164523
BIRC5	ENSG00000089685.15	-0.460893	0.0165716
MYO5B	ENSG00000167306.21	-0.402028	0.0168703
MAPK6P3	ENSG00000237263.1	6.1104	0.0168703
MTOR	ENSG00000198793.14	-0.390908	0.0170003
MT2A	ENSG00000125148.7	-0.733121	0.0173147
INHBE	ENSG00000139269.3	3.94321	0.0173147
ADGRF5	ENSG00000069122.19	0.778092	0.0174875
PTPRM	ENSG00000173482.17	-0.426696	0.0175134
MAP1LC3B	ENSG00000140941.14	0.393357	0.0176201
H2BC11	ENSG00000124635.10	0.700355	0.0176314
TSPYL4	ENSG00000187189.11	0.628335	0.0178734
A2ML1	ENSG00000166535.20	-1.2082	0.0180162
MROH1	ENSG00000179832.18	-0.453597	0.0181088
PIM1	ENSG00000137193.14	-0.529791	0.0182458
GSN	ENSG00000148180.22	-0.486413	0.0184359
SUN3	ENSG00000164744.14	0.767481	0.0186554
DOCK8	ENSG00000107099.18	-0.571615	0.0188485
BCO1	ENSG00000135697.10	-6.07345	0.0188806
NINJ1	ENSG00000131669.10	-0.716586	0.0189625
YIPF4	ENSG00000119820.11	-0.424162	0.0190901
ZFP1	ENSG00000184517.12	0.731506	0.0192351
SPG7	ENSG00000197912.16	-0.395594	0.0195031
RPSAP3	ENSG00000242952.1	4.71037	0.0196401
BEST1	ENSG00000167995.17	0.346221	0.0196415
LINC00667	ENSG00000263753.11	0.706915	0.0196415
GTSF1	ENSG00000170627.11	-1.23785	0.0196891
TACR1	ENSG00000115353.11	-2.64697	0.0200215
LINC03016	ENSG00000230825.4	0.749479	0.0205909
ENSG00000289183	ENSG00000289183.3	1.96261	0.0205909
ENSG00000308856	ENSG00000308856.1	2.71991	0.0205909
H4C14	ENSG00000270882.3	3.73664	0.0205909
ZNF597	ENSG00000167981.7	-2.30421	0.0207275
ATXN10	ENSG00000130638.18	-0.468528	0.0207275
LGALS3BP	ENSG00000108679.13	-0.491994	0.0209507
TYRO3	ENSG00000092445.12	-0.417293	0.021397
FIG4	ENSG00000112367.12	-0.551266	0.0214466
ALDH7A1	ENSG00000164904.18	-0.409532	0.0214466
RHOU	ENSG00000116574.6	-0.360395	0.0214466
LRPAP1	ENSG00000163956.13	-0.390032	0.021528
ENSG00000310238	ENSG00000310238.1	-2.67848	0.0216663
TCEAL7	ENSG00000182916.8	0.64212	0.021907
FAM171B	ENSG00000144369.14	-0.668457	0.0219143
MT4	ENSG00000102891.4	-5.53784	0.0220475
BCKDK	ENSG00000103507.14	-0.508089	0.0220475
PSME2	ENSG00000100911.16	-0.427643	0.0220475
CTSB	ENSG00000164733.23	-0.332969	0.0220475
SLC12A3	ENSG00000070915.10	-2.41403	0.0227042
NR4A3	ENSG00000119508.18	-0.905886	0.022778
ENDOU	ENSG00000111405.9	-0.762244	0.022778
GALNT2	ENSG00000143641.10	-0.363676	0.022778
ETS1	ENSG00000134954.14	0.417213	0.0228414
ADAM23	ENSG00000114948.13	-2.33727	0.0229798
H1-2	ENSG00000187837.5	0.530225	0.0232222
LINC01237	ENSG00000233806.11	-2.0996	0.0234276
FLRT3	ENSG00000125848.10	-1.39399	0.0236986
ENSG00000260111	ENSG00000260111.1	-4.04629	0.02408
TM7SF2	ENSG00000149809.17	-0.664968	0.02408
ADGRA3	ENSG00000152990.14	-0.575912	0.02408
LGALS3	ENSG00000131981.16	-0.345542	0.02408
SIRPB2	ENSG00000196209.13	0.494934	0.02408
ENSG00000225647	ENSG00000225647.3	5.79381	0.02441
REP15	ENSG00000174236.4	-1.88848	0.0245495
CYGB	ENSG00000161544.10	-0.823672	0.0246016
TNFRSF21	ENSG00000146072.6	-0.378301	0.0246016
G6PD	ENSG00000160211.20	-0.473083	0.0246238
PXDN	ENSG00000130508.11	-0.407495	0.0246521
EVA1A	ENSG00000115363.14	-0.639134	0.0248343
KDM6B	ENSG00000132510.11	0.56637	0.0248343
CEBPA	ENSG00000245848.3	-0.525834	0.0253831
HSPA9	ENSG00000113013.16	0.335039	0.0253831
ARL15	ENSG00000185305.12	-0.571268	0.0257379
SLC43A2	ENSG00000167703.15	-0.485686	0.0258028
PPL	ENSG00000118898.16	-0.514938	0.0263393
TAGLN	ENSG00000149591.17	0.479152	0.0263393
ENSG00000248112	ENSG00000248112.2	1.66964	0.0263393
ENSG00000303083	ENSG00000303083.1	-3.07592	0.0266214
AURKAP1	ENSG00000213033.4	4.49953	0.0266214
ENSG00000230423	ENSG00000230423.4	-6.85137	0.0272166
NADSYN1	ENSG00000172890.13	-0.41652	0.0273054
PBX1	ENSG00000185630.20	-0.7551	0.0275269
ANGPT4	ENSG00000101280.8	-0.568931	0.0275269
IRF7	ENSG00000185507.21	-0.397862	0.0275269
ENSG00000248583	ENSG00000248583.1	1.21135	0.0275269
UGT1A6	ENSG00000167165.19	-2.05711	0.0275399
ICE1	ENSG00000164151.12	0.404859	0.0275399
PANX2	ENSG00000073150.14	-1.72585	0.0279408
TUBA1A	ENSG00000167552.16	-0.459968	0.0279466
FAUP4	ENSG00000291174.2	0.406852	0.0285856
SLC25A30	ENSG00000174032.17	0.384914	0.0286825
RHOBTB1	ENSG00000072422.17	-0.450705	0.0286858
HTRA4	ENSG00000169495.5	-0.687297	0.0309015
PTPRK	ENSG00000152894.15	-0.599291	0.0309015
LINC-PINT	ENSG00000231721.9	0.650716	0.0309015
THBS1	ENSG00000137801.11	-0.472014	0.0309455
LPCAT3	ENSG00000111684.11	-0.451001	0.0309455
POLK	ENSG00000122008.16	0.58539	0.0309661
LRP2	ENSG00000081479.15	-0.392852	0.0310111
KIF2C	ENSG00000142945.13	-0.37711	0.0310111
PPP1R18	ENSG00000146112.12	0.414268	0.0310111
HS3ST1	ENSG00000002587.10	-1.47282	0.0312121
SAMHD1	ENSG00000101347.11	-0.386922	0.0313933
SMC1A	ENSG00000072501.19	-0.35125	0.0315085
DEGS1	ENSG00000143753.14	-0.360599	0.0315813
MAP1B	ENSG00000131711.15	1.53216	0.0322269
WNT10B	ENSG00000169884.14	0.7585	0.0322291
THNSL2	ENSG00000144115.18	-1.09956	0.0323305
ENSG00000233379	ENSG00000233379.2	0.569912	0.0323305
PAIP2B	ENSG00000124374.9	-0.6291	0.0324598
GASK1B	ENSG00000164125.16	-0.49918	0.0324598
DENND1A	ENSG00000119522.18	-0.462104	0.0324598
SHMT2	ENSG00000182199.11	0.396864	0.0324598
SMTNL2	ENSG00000188176.12	-3.38527	0.0326739
PSD4	ENSG00000125637.16	-0.399805	0.0326739
AMOT	ENSG00000126016.17	-0.345708	0.0326739
SLC34A2	ENSG00000157765.13	0.961288	0.0330929
ENSG00000258646	ENSG00000258646.1	1.34513	0.0333962
PSG5	ENSG00000204941.14	-0.372284	0.0335893
MAP1A	ENSG00000166963.13	0.599241	0.0335893
PIR	ENSG00000087842.11	-0.538604	0.0336617
AHCTF1	ENSG00000153207.16	0.416415	0.0337229
ENSG00000262296	ENSG00000262296.1	-5.33776	0.0346012
CD74	ENSG00000019582.17	-0.903524	0.0346012
SEPTIN3	ENSG00000100167.21	0.437623	0.0346012
FSTL3	ENSG00000070404.10	0.578165	0.0346012
ENSG00000293569	ENSG00000293569.1	-0.452422	0.034824
PRNP	ENSG00000171867.18	0.362703	0.034824
SH3BP2	ENSG00000087266.18	0.548452	0.034824
EIF4BP6	ENSG00000197258.5	1.06425	0.034824
AXIN2	ENSG00000168646.14	-0.508373	0.035059
SDC1	ENSG00000115884.11	-0.393425	0.035059
PCK2	ENSG00000100889.12	0.564224	0.035059
FAM229A	ENSG00000225828.2	-0.960229	0.035167
GOLGA2P8	ENSG00000214433.4	5.48729	0.035167
LINC02701	ENSG00000250508.1	4.18286	0.0352673
ZNF561	ENSG00000171469.11	0.467016	0.0358847
ZNF358	ENSG00000198816.7	-1.07375	0.0359705
KNTC1	ENSG00000184445.12	-0.497022	0.0359705
IL1R1	ENSG00000115594.12	-0.423692	0.0360679
FARP2	ENSG00000006607.14	-0.433664	0.0360919
ENSG00000286125	ENSG00000286125.4	-0.739494	0.0364141
GALNT18	ENSG00000110328.6	-1.82433	0.0367154
KIF26A	ENSG00000066735.16	-1.35164	0.036811
ABAT	ENSG00000183044.12	-0.638698	0.0369696
LSS	ENSG00000160285.15	-0.360922	0.0369696
EPAS1	ENSG00000116016.14	-0.359979	0.0369696
HIBCH	ENSG00000198130.16	-0.545675	0.0371151
ZNF669	ENSG00000188295.15	0.952251	0.0377817
COL5A1	ENSG00000130635.17	-0.569698	0.0378813
ENSG00000309573	ENSG00000309573.1	-1.29422	0.0379497
CAV1	ENSG00000105974.13	-0.461107	0.0379497
PAM	ENSG00000145730.21	-0.353158	0.0379497
ENSG00000308813	ENSG00000308813.1	3.6482	0.0379497
ENSG00000288738	ENSG00000288738.2	4.27802	0.0379497
MYLIP	ENSG00000007944.16	-0.395079	0.0379737
TSPYL2	ENSG00000184205.14	0.496727	0.0379737
ENSG00000306293	ENSG00000306293.1	1.54719	0.0380185
MORN4	ENSG00000171160.18	0.871821	0.0380931
ZNF570	ENSG00000171827.11	0.712856	0.0380944
UPK2	ENSG00000110375.3	-0.707478	0.0382369
PREX1	ENSG00000124126.14	-0.496053	0.0384914
PLEKHG4B	ENSG00000153404.15	-0.397714	0.0384914
MSX1	ENSG00000163132.8	-4.08595	0.0385686
COX5B	ENSG00000135940.7	-0.382546	0.0385686
DIAPH3	ENSG00000139734.19	-0.351621	0.0385686
KRT17	ENSG00000128422.18	0.662402	0.0385686
HMMR	ENSG00000072571.20	-0.45718	0.0387755
ENSG00000302812	ENSG00000302812.1	-3.70967	0.0388592
CEP135	ENSG00000174799.12	0.534087	0.0389241
SLC22A23	ENSG00000137266.15	-0.414983	0.0389633
ENSG00000306767	ENSG00000306767.1	0.740839	0.0389633
LBP	ENSG00000129988.6	2.62198	0.0389633
DPYD	ENSG00000188641.14	-4.75457	0.0392547
MAGEA9B	ENSG00000267978.6	-3.35147	0.0392547
ZNF816	ENSG00000180257.14	0.631197	0.0392547
EXOC4	ENSG00000131558.16	-0.484965	0.0392688
ARHGAP28	ENSG00000088756.13	-0.713769	0.0403007
CCDC92	ENSG00000119242.9	-1.05828	0.0403615
ANKS1A	ENSG00000064999.16	-0.419222	0.0403615
VEZF1	ENSG00000136451.9	0.438701	0.0403615
ENSG00000309481	ENSG00000309481.1	5.9174	0.0403615
CGRRF1	ENSG00000100532.13	0.581817	0.0405757
LINC01820	ENSG00000228100.3	0.67279	0.0408966
FLJ16779	ENSG00000275620.1	1.95057	0.0409142
SNHG3	ENSG00000242125.3	0.470219	0.0414698
CYRIA	ENSG00000197872.11	-0.396765	0.0419243
CTAGE1	ENSG00000212710.5	1.03626	0.042356
H2AC6	ENSG00000180573.10	0.817373	0.0430963
COL6A2	ENSG00000142173.17	-1.98898	0.0432696
TSPAN15	ENSG00000099282.10	-0.460468	0.0442226
SYT1	ENSG00000067715.15	-0.718037	0.0442438
CACNG4	ENSG00000075461.6	-1.11184	0.0445294
ALDH1A3	ENSG00000184254.18	-0.653285	0.0447602
TNFRSF8	ENSG00000120949.15	-2.46258	0.0449318
LIN37	ENSG00000267796.8	0.906306	0.0458212
OR2W3	ENSG00000238243.3	-1.43238	0.0464521
DOP1B	ENSG00000142197.13	-0.499655	0.0466112
ENSG00000236212	ENSG00000236212.3	5.85871	0.0466112
ENSG00000293331	ENSG00000293331.2	0.918129	0.0471654
PGD	ENSG00000142657.21	-0.424512	0.04728
ZNF362	ENSG00000160094.15	-0.668562	0.0478281
ENSG00000258559	ENSG00000258559.2	2.16611	0.0478281
PHF23	ENSG00000040633.13	0.38365	0.0482948
COL4A6	ENSG00000197565.17	-1.17081	0.0488326
SLC22A17	ENSG00000092096.19	-1.01125	0.0488326
AFF4	ENSG00000072364.13	0.311022	0.0488326
SLC15A2	ENSG00000163406.11	-1.57861	0.0489028
MIB2	ENSG00000197530.13	-0.502899	0.0489998
TPRG1LP1	ENSG00000269097.1	-4.08336	0.0490818
TNFAIP2	ENSG00000185215.11	-0.409425	0.0491915
GRIN2C	ENSG00000161509.14	-2.5954	0.0495958
SLC5A6	ENSG00000138074.15	-0.30894	0.0495958
ENSG00000291228	ENSG00000291228.2	1.05541	0.0495958
SFXN5	ENSG00000144040.13	-0.894608	0.0496717
SMIM11	ENSG00000205670.12	4.37366	0.0497199
YJEFN3	ENSG00000250067.12	-0.926357	0.049816
EMP2	ENSG00000213853.10	-0.585775	0.0499867
E2F6	ENSG00000169016.17	0.5043	0.0499867
