## Supplementary material for "The Epigenetic Factor PHF13 Governs Trophoblast Stemness and Differentiation": Supplmental Tables 1-9: Suppl. Table 8A.PHF13 MS.xlsx

### Sheet: TS_KDvsNT_Dn_ol_PHF13target_36
gene_name	Ensembl gene identifier
ABAT	ENSG00000183044
ABCC5	ENSG00000114770
ANK3	ENSG00000151150
ANKH	ENSG00000154122
CYGB	ENSG00000161544
CYP2E1	ENSG00000130649
DAB2	ENSG00000153071
DIAPH3	ENSG00000139734
DOCK8	ENSG00000107099
EPAS1	ENSG00000116016
FAM13A	ENSG00000138640
FOSB	ENSG00000125740
GPR78	ENSG00000155269
IGSF9	ENSG00000085552
IL1R1	ENSG00000115594
KNTC1	ENSG00000184445
LAMA1	ENSG00000101680
LPCAT3	ENSG00000111684
NADSYN1	ENSG00000172890
NINJ1	ENSG00000131669
NRCAM	ENSG00000091129
PCSK6	ENSG00000140479
PGD	ENSG00000142657
PRSS23	ENSG00000150687
RNF213	ENSG00000173821
SAMHD1	ENSG00000101347
SDK1	ENSG00000146555
SLC5A6	ENSG00000138074
SMARCA2	ENSG00000080503
SPG7	ENSG00000197912
STS	ENSG00000101846
TBCD	ENSG00000141556
TRAPPC9	ENSG00000167632
TSC22D1	ENSG00000102804
UPK2	ENSG00000110375
VIT	ENSG00000205221

### Sheet: TS_KDvsNT_Up_ol_PHF13target_10
gene_name	Ensembl gene identifier
TRIB3	ENSG00000101255
S100P	ENSG00000163993
SLC7A11	ENSG00000151012
FGF1	ENSG00000113578
RELA	ENSG00000173039
MYEOV	ENSG00000172927
SUN3	ENSG00000164744
KRT17	ENSG00000128422
LBP	ENSG00000129988
PHF23	ENSG00000040633

### Sheet: GO_Dn_ol_PHF13target_36
Category	Term	Count	PValue	FDR	gene_name	Genes	List.Total	Pop.Hits	Pop.Total	Fold.Enrichment	Bonferroni	Benjamini	Percentage
GOTERM_BP_ALL	GO:0032501~multicellular organismal process	25	1.4033e-05	0.0207268	ANKH, NINJ1, ANK3, VIT, SMARCA2, SPG7, RNF213, IL1R1, SLC5A6, DOCK8, TBCD, FOSB, LAMA1, DIAPH3, LPCAT3, EPAS1, TRAPPC9, ABCC5, IGSF9, STS, ABAT, SAMHD1, PCSK6, NRCAM, SDK1	ENSG00000154122, ENSG00000131669, ENSG00000151150, ENSG00000205221, ENSG00000080503, ENSG00000197912, ENSG00000173821, ENSG00000115594, ENSG00000138074, ENSG00000107099, ENSG00000141556, ENSG00000125740, ENSG00000101680, ENSG00000139734, ENSG00000111684, ENSG00000116016, ENSG00000167632, ENSG00000114770, ENSG00000085552, ENSG00000101846, ENSG00000183044, ENSG00000101347, ENSG00000140479, ENSG0000…	36	4136	12678	2.12867	0.0205411	0.0207408	67.5676
GOTERM_CC_ALL	GO:0071944~cell periphery	22	0.000155754	0.0331757	GPR78, LAMA1, ANKH, NINJ1, ANK3, UPK2, DIAPH3, VIT, IL1R1, ABCC5, TSC22D1, IGSF9, STS, SLC5A6, DAB2, SAMHD1, KNTC1, DOCK8, PCSK6, NRCAM, SDK1, TBCD	ENSG00000155269, ENSG00000101680, ENSG00000154122, ENSG00000131669, ENSG00000151150, ENSG00000110375, ENSG00000139734, ENSG00000205221, ENSG00000115594, ENSG00000114770, ENSG00000102804, ENSG00000085552, ENSG00000101846, ENSG00000138074, ENSG00000153071, ENSG00000101347, ENSG00000184445, ENSG00000107099, ENSG00000140479, ENSG00000091129, ENSG00000146555, ENSG00000141556	36	3903	13297	2.08197	0.0326339	0.0331757	59.4595
GOTERM_CC_ALL	GO:0005886~plasma membrane	20	0.000607022	0.0646479	GPR78, ANKH, NINJ1, ANK3, UPK2, DIAPH3, IL1R1, ABCC5, TSC22D1, IGSF9, STS, SLC5A6, DAB2, SAMHD1, KNTC1, DOCK8, PCSK6, NRCAM, SDK1, TBCD	ENSG00000155269, ENSG00000154122, ENSG00000131669, ENSG00000151150, ENSG00000110375, ENSG00000139734, ENSG00000115594, ENSG00000114770, ENSG00000102804, ENSG00000085552, ENSG00000101846, ENSG00000138074, ENSG00000153071, ENSG00000101347, ENSG00000184445, ENSG00000107099, ENSG00000140479, ENSG00000091129, ENSG00000146555, ENSG00000141556	36	3607	13297	2.04802	0.12132	0.0646479	54.0541
GOTERM_CC_ALL	GO:0098590~plasma membrane region	9	0.00219173	0.155613	ABCC5, IGSF9, NINJ1, SLC5A6, ANK3, UPK2, DIAPH3, DOCK8, NRCAM	ENSG00000114770, ENSG00000085552, ENSG00000131669, ENSG00000138074, ENSG00000151150, ENSG00000110375, ENSG00000139734, ENSG00000107099, ENSG00000091129	36	917	13297	3.62514	0.373339	0.155613	24.3243
