## Supplementary material for "The Epigenetic Factor PHF13 Governs Trophoblast Stemness and Differentiation": Supplmental Tables 1-9: Suppl. Table 8B.PHF13 MS.xlsx

### Sheet: STB_KDvsNTDn_ol_PHF13target_234
gene_name	Ensembl gene identifier
FN1	ENSG00000115414
LAMA3	ENSG00000053747
CADM1	ENSG00000182985
NEBL	ENSG00000078114
ABCC2	ENSG00000023839
PRSS23	ENSG00000150687
THSD7A	ENSG00000005108
SH3GLB2	ENSG00000148341
CAB39L	ENSG00000102547
MICALL2	ENSG00000164877
FBLN1	ENSG00000077942
B4GALNT3	ENSG00000139044
BACE1	ENSG00000186318
CHST11	ENSG00000171310
DAB2	ENSG00000153071
MYO7A	ENSG00000137474
LIG1	ENSG00000105486
H6PD	ENSG00000049239
TBCD	ENSG00000141556
RGS3	ENSG00000138835
P3H1	ENSG00000117385
COMMD1	ENSG00000173163
TNFRSF1B	ENSG00000028137
HS6ST1	ENSG00000136720
KIF3C	ENSG00000084731
MVD	ENSG00000167508
PSD4	ENSG00000125637
GALNT18	ENSG00000110328
EPAS1	ENSG00000116016
ZNF362	ENSG00000160094
SFXN5	ENSG00000144040
SIL1	ENSG00000120725
TTC7B	ENSG00000165914
HSPA2	ENSG00000126803
MYO1D	ENSG00000176658
HTT	ENSG00000197386
HPCAL1	ENSG00000115756
PLXNB1	ENSG00000164050
KCNN4	ENSG00000104783
TMEM132A	ENSG00000006118
SORBS1	ENSG00000095637
ITGB4	ENSG00000132470
TTC28	ENSG00000100154
CERS4	ENSG00000090661
TNK2	ENSG00000061938
HMG20B	ENSG00000064961
ANAPC2	ENSG00000176248
SMG6	ENSG00000070366
ARRDC3	ENSG00000113369
TECR	ENSG00000099797
CBX5	ENSG00000094916
CAMKMT	ENSG00000143919
MACROD1	ENSG00000133315
ATRAID	ENSG00000138085
NOS2	ENSG00000007171
TACC2	ENSG00000138162
DOCK5	ENSG00000147459
TMEM245	ENSG00000106771
ITGB5	ENSG00000082781
PTPRF	ENSG00000142949
GDPD5	ENSG00000158555
CAPG	ENSG00000042493
TPCN1	ENSG00000186815
MSRB1	ENSG00000198736
ACOX3	ENSG00000087008
ANXA11	ENSG00000122359
C6orf89	ENSG00000198663
PI4KA	ENSG00000241973
FANCA	ENSG00000187741
ARRB1	ENSG00000137486
PTGES	ENSG00000148344
CLIP4	ENSG00000115295
ABLIM3	ENSG00000173210
HID1	ENSG00000167861
FOXM1	ENSG00000111206
SLC44A2	ENSG00000129353
TFAP2A	ENSG00000137203
RHOBTB2	ENSG00000008853
SPIDR	ENSG00000164808
ANO1	ENSG00000131620
TMEM109	ENSG00000110108
CDH23	ENSG00000107736
TAPBP	ENSG00000231925
UBAC1	ENSG00000130560
GAS7	ENSG00000007237
ATF7IP2	ENSG00000166669
POLR2E	ENSG00000099817
CNPY4	ENSG00000166997
S100A13	ENSG00000189171
BCAM	ENSG00000187244
MAN1B1	ENSG00000177239
SPINT2	ENSG00000167642
ADCY9	ENSG00000162104
PRKACA	ENSG00000072062
POC1A	ENSG00000164087
ZNF385A	ENSG00000161642
TCP11L1	ENSG00000176148
AP3D1	ENSG00000065000
RUNX1	ENSG00000159216
CAD	ENSG00000084774
TRPC4AP	ENSG00000100991
KLHDC1	ENSG00000197776
DENND2A	ENSG00000146966
ANXA4	ENSG00000196975
A4GALT	ENSG00000128274
CFLAR	ENSG00000003402
ZNF395	ENSG00000186918
ZNF592	ENSG00000166716
UBB	ENSG00000170315
POLR2I	ENSG00000105258
DDR1	ENSG00000204580
PTPN6	ENSG00000111679
ERCC2	ENSG00000104884
PACS1	ENSG00000175115
SPIRE2	ENSG00000204991
TUBB2A	ENSG00000137267
C1QTNF1	ENSG00000173918
DTYMK	ENSG00000168393
SPTBN2	ENSG00000173898
ACSS2	ENSG00000131069
ARRDC1	ENSG00000197070
TMBIM1	ENSG00000135926
NUCB1	ENSG00000104805
CEP250	ENSG00000126001
TECPR1	ENSG00000205356
DAPK1	ENSG00000196730
TLE2	ENSG00000065717
INTS1	ENSG00000164880
ABHD12	ENSG00000100997
ALDH4A1	ENSG00000159423
SNX8	ENSG00000106266
TMEM63A	ENSG00000196187
LRSAM1	ENSG00000148356
STAT3	ENSG00000168610
RPL37A	ENSG00000197756
BAD	ENSG00000002330
PLD2	ENSG00000129219
EHMT1	ENSG00000181090
RHOBTB3	ENSG00000164292
ARMC2	ENSG00000118690
S100A10	ENSG00000197747
MCCC1	ENSG00000078070
HIP1R	ENSG00000130787
WDTC1	ENSG00000142784
NARF	ENSG00000141562
BRICD5	ENSG00000182685
S100A16	ENSG00000188643
MISP	ENSG00000099812
CHD3	ENSG00000170004
JUP	ENSG00000173801
CIC	ENSG00000079432
METTL21A	ENSG00000144401
IMPDH1	ENSG00000106348
ING5	ENSG00000168395
SLC35F6	ENSG00000213699
MPDU1	ENSG00000129255
PPFIA3	ENSG00000177380
MFSD12	ENSG00000161091
GPX4	ENSG00000167468
FURIN	ENSG00000140564
SPDYC	ENSG00000204710
SBF1	ENSG00000100241
ANXA6	ENSG00000197043
LLGL1	ENSG00000131899
NLGN2	ENSG00000169992
KCNG1	ENSG00000026559
ST3GAL2	ENSG00000157350
AXDND1	ENSG00000162779
RUVBL2	ENSG00000183207
SLC8B1	ENSG00000089060
TRMT10B	ENSG00000165275
DOT1L	ENSG00000104885
PPP1R37	ENSG00000104866
DYNLL1	ENSG00000088986
STON2	ENSG00000140022
SBNO2	ENSG00000064932
KRT19	ENSG00000171345
TMEM38A	ENSG00000072954
AP1B1	ENSG00000100280
SSU72	ENSG00000160075
REEP4	ENSG00000168476
EHBP1L1	ENSG00000173442
GALNT6	ENSG00000139629
MARK4	ENSG00000007047
HOOK2	ENSG00000095066
BTBD2	ENSG00000133243
STK40	ENSG00000196182
MKNK2	ENSG00000099875
ZNF575	ENSG00000176472
ZNF821	ENSG00000102984
SMARCD2	ENSG00000108604
SORBS2	ENSG00000154556
CPTP	ENSG00000224051
PALM	ENSG00000099864
LEMD2	ENSG00000161904
CLIP2	ENSG00000106665
RPL13	ENSG00000167526
ASPSCR1	ENSG00000169696
RPL36	ENSG00000130255
CORO1B	ENSG00000172725
SLC13A4	ENSG00000164707
RBKS	ENSG00000171174
NDRG1	ENSG00000104419
RAB25	ENSG00000132698
RRBP1	ENSG00000125844
PLEC	ENSG00000178209
RPLP0	ENSG00000089157
TAF6	ENSG00000106290
MED15	ENSG00000099917
SART1	ENSG00000175467
ELOVL1	ENSG00000066322
EEF2	ENSG00000167658
PITHD1	ENSG00000057757
SORBS3	ENSG00000120896
ZBTB46	ENSG00000130584
EPS8L2	ENSG00000177106
TOM1	ENSG00000100284
PHF21A	ENSG00000135365
PC	ENSG00000173599
CTDSP1	ENSG00000144579
PNKP	ENSG00000039650
CTSV	ENSG00000136943
POR	ENSG00000127948
TNRC18	ENSG00000182095
NEURL1	ENSG00000107954
ERCC1	ENSG00000012061
MBD3	ENSG00000071655
ZMYND15	ENSG00000141497
MRPL54	ENSG00000183617
CCDC88C	ENSG00000015133
PYGB	ENSG00000100994
CLDN4	ENSG00000189143
TANGO6	ENSG00000103047
E4F1	ENSG00000167967

### Sheet: STB_KDvsNTUp_ol_PHF13target_303
gene_name	Ensembl gene identifier
C19orf73	ENSG00000221916
ZNF468	ENSG00000204604
SGK1	ENSG00000118515
SLC7A11	ENSG00000151012
GCLC	ENSG00000001084
XPOT	ENSG00000184575
MORC3	ENSG00000159256
KANSL2	ENSG00000139620
MTHFD2	ENSG00000065911
ALDH1L2	ENSG00000136010
SUN3	ENSG00000164744
ETS1	ENSG00000134954
KCTD14	ENSG00000151364
DST	ENSG00000151914
SLC38A2	ENSG00000134294
TGDS	ENSG00000088451
RALGAPB	ENSG00000170471
DDX60L	ENSG00000181381
SPTY2D1	ENSG00000179119
TAF1D	ENSG00000166012
GPR87	ENSG00000138271
GAB2	ENSG00000033327
SLC38A1	ENSG00000111371
INO80D	ENSG00000114933
PLCXD2	ENSG00000240891
ANKRA2	ENSG00000164331
RNF19A	ENSG00000034677
BNIP2	ENSG00000140299
SWAP70	ENSG00000133789
RASA1	ENSG00000145715
BTBD10	ENSG00000148925
PPP2CB	ENSG00000104695
ZNF611	ENSG00000213020
SOCS4	ENSG00000180008
GLCCI1	ENSG00000106415
TAF7	ENSG00000178913
STX3	ENSG00000166900
TGS1	ENSG00000137574
TMOD3	ENSG00000138594
ARFGEF2	ENSG00000124198
FAR1	ENSG00000197601
SYNE1	ENSG00000131018
DMTF1	ENSG00000135164
CHD2	ENSG00000173575
INPP5F	ENSG00000198825
ANKRD12	ENSG00000101745
CACUL1	ENSG00000151893
SLC1A3	ENSG00000079215
TRIM5	ENSG00000132256
SLC7A2	ENSG00000003989
ZNF28	ENSG00000198538
SLC39A14	ENSG00000104635
SRSF8	ENSG00000263465
GMFB	ENSG00000197045
CHORDC1	ENSG00000110172
STT3B	ENSG00000163527
FOXJ3	ENSG00000198815
HAUS6	ENSG00000147874
KCTD12	ENSG00000178695
BTAF1	ENSG00000095564
HIF1A	ENSG00000100644
OSGIN2	ENSG00000164823
MAN1A2	ENSG00000198162
KLHL11	ENSG00000178502
TMEM41B	ENSG00000166471
AK4	ENSG00000162433
MYCBP2	ENSG00000005810
ARHGAP42	ENSG00000165895
PICALM	ENSG00000073921
HSPH1	ENSG00000120694
PIK3C2A	ENSG00000011405
ZNF292	ENSG00000188994
ENAH	ENSG00000154380
FBXW11	ENSG00000072803
FNDC3B	ENSG00000075420
KBTBD8	ENSG00000163376
APC	ENSG00000134982
KMT2C	ENSG00000055609
KPNA4	ENSG00000186432
ASXL2	ENSG00000143970
DNAJA2	ENSG00000069345
ENPEP	ENSG00000138792
NOL8	ENSG00000198000
CUL2	ENSG00000108094
ADNP	ENSG00000101126
TMEM68	ENSG00000167904
CEP295	ENSG00000166004
TEAD1	ENSG00000187079
CEP57	ENSG00000166037
TRMT10C	ENSG00000174173
RIF1	ENSG00000080345
FHDC1	ENSG00000137460
CLASP2	ENSG00000163539
AP3M2	ENSG00000070718
ALKBH8	ENSG00000137760
DCAF17	ENSG00000115827
DDX59	ENSG00000118197
PRKAB1	ENSG00000111725
CD59	ENSG00000085063
ANKRD13C	ENSG00000118454
CTDSPL2	ENSG00000137770
EXPH5	ENSG00000110723
FAM53C	ENSG00000120709
ADIPOR1	ENSG00000159346
RAB8B	ENSG00000166128
ABCG2	ENSG00000118777
AKTIP	ENSG00000166971
CAP1	ENSG00000131236
NBN	ENSG00000104320
MDN1	ENSG00000112159
NAA16	ENSG00000172766
CHKA	ENSG00000110721
IPO7	ENSG00000205339
ZNF532	ENSG00000074657
ADAR	ENSG00000160710
KALRN	ENSG00000160145
NT5DC3	ENSG00000111696
NCEH1	ENSG00000144959
PUS7	ENSG00000091127
KDM1B	ENSG00000165097
KMT2A	ENSG00000118058
CAMK2G	ENSG00000148660
LARP4	ENSG00000161813
DUS4L	ENSG00000105865
CCSER2	ENSG00000107771
IGF2BP3	ENSG00000136231
PHF20L1	ENSG00000129292
ZNF217	ENSG00000171940
XPO7	ENSG00000130227
GNE	ENSG00000159921
RNF38	ENSG00000137075
E2F2	ENSG00000007968
CCDC87	ENSG00000182791
HAVCR1	ENSG00000113249
MEX3C	ENSG00000176624
RNF141	ENSG00000110315
DMXL1	ENSG00000172869
CCNE2	ENSG00000175305
EIF3M	ENSG00000149100
FAM76B	ENSG00000077458
RNF169	ENSG00000166439
TMED5	ENSG00000117500
CD2AP	ENSG00000198087
MGAT4A	ENSG00000071073
JAM3	ENSG00000166086
CNOT4	ENSG00000080802
USP47	ENSG00000170242
TCF12	ENSG00000140262
RBM39	ENSG00000131051
SACM1L	ENSG00000211456
PHLDB2	ENSG00000144824
CTR9	ENSG00000198730
GOLGB1	ENSG00000173230
MYO10	ENSG00000145555
FBXO3	ENSG00000110429
CDK2	ENSG00000123374
RIC1	ENSG00000107036
USP15	ENSG00000135655
PPFIBP2	ENSG00000166387
LRRC32	ENSG00000137507
GULP1	ENSG00000144366
NAA15	ENSG00000164134
FNBP4	ENSG00000109920
LIFR	ENSG00000113594
RASA2	ENSG00000155903
RNF111	ENSG00000157450
LIN7C	ENSG00000148943
STAM	ENSG00000136738
SDHD	ENSG00000204370
CKAP5	ENSG00000175216
TIA1	ENSG00000116001
NUMB	ENSG00000133961
SDE2	ENSG00000143751
STXBP3	ENSG00000116266
UBP1	ENSG00000153560
CAPN14	ENSG00000214711
EIF4A2	ENSG00000156976
RSF1	ENSG00000048649
PEAK1	ENSG00000173517
RELL1	ENSG00000181826
ZC3H15	ENSG00000065548
TRIM33	ENSG00000197323
IPO5	ENSG00000065150
FRMD6	ENSG00000139926
MYO9A	ENSG00000066933
BLCAP	ENSG00000166619
GPR180	ENSG00000152749
HSPA4L	ENSG00000164070
HMGCS1	ENSG00000112972
TRIM22	ENSG00000132274
TPP2	ENSG00000134900
OXSR1	ENSG00000172939
SPRED2	ENSG00000198369
SUSD6	ENSG00000100647
PAFAH1B2	ENSG00000168092
ENO2	ENSG00000111674
NF1	ENSG00000196712
FNDC3A	ENSG00000102531
CAPZA2	ENSG00000198898
XPO4	ENSG00000132953
PPP1R15B	ENSG00000158615
ZC3H13	ENSG00000123200
LEPROT	ENSG00000213625
UEVLD	ENSG00000151116
FAM135A	ENSG00000082269
SRSF11	ENSG00000116754
ANXA1	ENSG00000135046
SLC25A24	ENSG00000085491
MACF1	ENSG00000127603
NR2C1	ENSG00000120798
CWC25	ENSG00000273559
NEDD4L	ENSG00000049759
FNBP1L	ENSG00000137942
LATS1	ENSG00000131023
ARFGAP3	ENSG00000242247
SLC31A1	ENSG00000136868
LTN1	ENSG00000198862
GRHL3	ENSG00000158055
PRLR	ENSG00000113494
SCYL2	ENSG00000136021
SESN1	ENSG00000080546
PPP6R3	ENSG00000110075
SLC39A10	ENSG00000196950
SBF2	ENSG00000133812
ZBTB38	ENSG00000177311
STK3	ENSG00000104375
STAG1	ENSG00000118007
TFG	ENSG00000114354
ARFIP2	ENSG00000132254
DOCK9	ENSG00000088387
TAF5L	ENSG00000135801
ITGB1	ENSG00000150093
RAP2A	ENSG00000125249
MIER3	ENSG00000155545
LPIN2	ENSG00000101577
FRMD4B	ENSG00000114541
PSMC3IP	ENSG00000131470
G3BP2	ENSG00000138757
SNX27	ENSG00000143376
SEC31A	ENSG00000138674
USP3	ENSG00000140455
SLC5A3	ENSG00000198743
ERN1	ENSG00000178607
ADAM9	ENSG00000168615
SEMA6A	ENSG00000092421
ARHGEF12	ENSG00000196914
MIS18BP1	ENSG00000129534
E2F7	ENSG00000165891
ZNF736	ENSG00000234444
SMG7	ENSG00000116698
FKBP14	ENSG00000106080
EARS2	ENSG00000103356
ACAD11	ENSG00000240303
PLEKHA5	ENSG00000052126
HERC4	ENSG00000148634
OSBP	ENSG00000110048
CSGALNACT1	ENSG00000147408
NABP1	ENSG00000173559
PDCD6IP	ENSG00000170248
MYO1B	ENSG00000128641
RNGTT	ENSG00000111880
ATG5	ENSG00000057663
GAPVD1	ENSG00000165219
MTUS1	ENSG00000129422
OSBPL10	ENSG00000144645
XRN1	ENSG00000114127
HS3ST3B1	ENSG00000125430
FBXO11	ENSG00000138081
CTNND1	ENSG00000198561
ZKSCAN2	ENSG00000155592
GREB1L	ENSG00000141449
UBASH3B	ENSG00000154127
ERCC5	ENSG00000134899
USP16	ENSG00000156256
BIRC3	ENSG00000023445
RRM1	ENSG00000167325
GLDN	ENSG00000186417
PHC3	ENSG00000173889
TIGAR	ENSG00000078237
TMED10	ENSG00000170348
PLEKHG1	ENSG00000120278
ITGB3BP	ENSG00000142856
CLIP1	ENSG00000130779
AFTPH	ENSG00000119844
NR2C2	ENSG00000177463
SMC4	ENSG00000113810
FGD6	ENSG00000180263
RNF13	ENSG00000082996
XRCC2	ENSG00000196584
ANO6	ENSG00000177119
IL2RB	ENSG00000100385
HSD17B12	ENSG00000149084
PLS1	ENSG00000120756
SERINC3	ENSG00000132824
SUCO	ENSG00000094975
TRPM7	ENSG00000092439
ARHGEF3	ENSG00000163947
LIPG	ENSG00000101670
DMXL2	ENSG00000104093
SYT14	ENSG00000143469
NUP50	ENSG00000093000
ZC3H12C	ENSG00000149289
PHTF2	ENSG00000006576

### Sheet: GO_Dn_ol_PHF13target_234
Category	Term	Count	PValue	FDR	gene_name	Genes	List.Total	Pop.Hits	Pop.Total	Fold.Enrichment	Bonferroni	Benjamini	Percentage
GOTERM_CC_ALL	GO:0071944~cell periphery	98	2.48226e-05	0.00221749	KCNN4, RAB25, SLC8B1, PI4KA, PRKACA, RGS3, PLXNB1, THSD7A, RHOBTB2, MISP, LLGL1, ARRDC3, CPTP, NDRG1, GDPD5, UBAC1, GAS7, ITGB5, MYO7A, TACC2, NLGN2, PLD2, ANO1, NEURL1, TMEM63A, ANXA11, CLIP4, PPFIA3, MICALL2, TBCD, CADM1, HIP1R, DAPK1, TNFRSF1B, ANXA4, MFSD12, DYNLL1, PSD4, ABHD12, ADCY9, NOS2, TRPC4AP, SMG6, CDH23, PALM, TMBIM1, C6orf89, PTPN6, TMEM132A, SPIRE2, KRT19, CFLAR, JUP, STAT3, SPINT…	ENSG00000104783, ENSG00000132698, ENSG00000089060, ENSG00000241973, ENSG00000072062, ENSG00000138835, ENSG00000164050, ENSG00000005108, ENSG00000008853, ENSG00000099812, ENSG00000131899, ENSG00000113369, ENSG00000224051, ENSG00000104419, ENSG00000158555, ENSG00000130560, ENSG00000007237, ENSG00000082781, ENSG00000137474, ENSG00000138162, ENSG00000169992, ENSG00000129219, ENSG00000131620, ENSG0000…	232	3903	13297	1.43911	0.0140494	0.00235815	41.7021
GOTERM_CC_ALL	GO:0012505~endomembrane system	92	0.00039021	0.013072	TMEM109, RAB25, A4GALT, COMMD1, TMBIM1, PTPN6, C6orf89, TMEM132A, PRKACA, PRSS23, SART1, EHBP1L1, RHOBTB3, RHOBTB2, JUP, HOOK2, B4GALNT3, SPINT2, POR, ST3GAL2, DAB2, RRBP1, RPL13, FURIN, H6PD, ANXA6, MPDU1, LLGL1, LEMD2, TNK2, ARRDC3, CPTP, PACS1, NDRG1, ANAPC2, CHST11, GDPD5, UBAC1, GAS7, SIL1, ATRAID, PLD2, EEF2, CBX5, BACE1, GALNT18, IMPDH1, AP1B1, TPCN1, GALNT6, TMEM63A, ELOVL1, ITGB4, FN1, N…	ENSG00000110108, ENSG00000132698, ENSG00000128274, ENSG00000173163, ENSG00000135926, ENSG00000111679, ENSG00000198663, ENSG00000006118, ENSG00000072062, ENSG00000150687, ENSG00000175467, ENSG00000173442, ENSG00000164292, ENSG00000008853, ENSG00000173801, ENSG00000095066, ENSG00000139044, ENSG00000167642, ENSG00000127948, ENSG00000157350, ENSG00000153071, ENSG00000125844, ENSG00000167526, ENSG0000…	232	3853	13297	1.36853	0.199456	0.0139012	39.1489
GOTERM_BP_ALL	GO:0007010~cytoskeleton organization	41	5.25246e-06	0.0185149	CLIP2, CAPG, NEURL1, PALM, PI4KA, ARMC2, SPIRE2, ARRB1, THSD7A, RHOBTB2, CFLAR, HOOK2, KRT19, TUBB2A, MYO1D, CLIP4, CORO1B, MARK4, SORBS3, MICALL2, CCDC88C, SORBS1, TBCD, MISP, CEP250, HIP1R, LLGL1, ABLIM3, HTT, PLEC, NEBL, ANAPC2, CHD3, MSRB1, GAS7, SORBS2, SPTBN2, ITGB5, MYO7A, TACC2, PLD2	ENSG00000106665, ENSG00000042493, ENSG00000107954, ENSG00000099864, ENSG00000241973, ENSG00000118690, ENSG00000204991, ENSG00000137486, ENSG00000005108, ENSG00000008853, ENSG00000003402, ENSG00000095066, ENSG00000171345, ENSG00000137267, ENSG00000176658, ENSG00000115295, ENSG00000172725, ENSG00000007047, ENSG00000120896, ENSG00000164877, ENSG00000015133, ENSG00000095637, ENSG00000141556, ENSG0000…	226	1075	12678	2.13953	0.0183652	0.0185307	17.4468

### Sheet: GO_Up_ol_PHF13target_303
Category	Term	Count	PValue	FDR	gene_name	Genes	List.Total	Pop.Hits	Pop.Total	Fold.Enrichment	Bonferroni	Benjamini	Percentage
GOTERM_CC_ALL	GO:0005829~cytosol	140	5.98944e-05	0.0353976	SWAP70, KMT2C, FBXO3, LTN1, ANXA1, SMC4, SEC31A, PAFAH1B2, CNOT4, RRM1, TIA1, ANKRA2, DMTF1, PLS1, RAP2A, SOCS4, SDE2, DCAF17, DNAJA2, MDN1, KLHL11, NAA16, ZC3H15, NF1, GNE, KBTBD8, CEP295, PIK3C2A, DST, XPOT, KALRN, STK3, HERC4, XPO4, CLASP2, CHKA, CLIP1, SPRED2, HSPA4L, TRIM22, OSBP, XRN1, KANSL2, STXBP3, IGF2BP3, GCLC, PHLDB2, HIF1A, TAF1D, RNF111, LPIN2, ADAR, GAB2, HSPH1, NBN, RIC1, TPP2, SB…	ENSG00000133789, ENSG00000055609, ENSG00000110429, ENSG00000198862, ENSG00000135046, ENSG00000113810, ENSG00000138674, ENSG00000168092, ENSG00000080802, ENSG00000167325, ENSG00000116001, ENSG00000164331, ENSG00000135164, ENSG00000120756, ENSG00000125249, ENSG00000180008, ENSG00000143751, ENSG00000115827, ENSG00000069345, ENSG00000112159, ENSG00000178502, ENSG00000172766, ENSG00000065548, ENSG0000…	294	4842	13297	1.3077	0.0348951	0.0355174	45.9016
