## Supplementary material for "The Epigenetic Factor PHF13 Governs Trophoblast Stemness and Differentiation": Supplmental Tables 1-9: Suppl. Table 9.PHF13 MS.xlsx

### Sheet: Sheet1
Gene Official Symbol	Gene ID	Forward Oligo (5' to 3')	Reverse Oligo (5' to 3')
ELF5	2001	AGTCTGCACTGACATTTTCTCATC	CAGAAGTCCTAGGGGCAGTC
ERVFRD-1	405754	TCTCATTCTCACGCCTTCAC	GGTGTTTCAGTGGAAGAGCTAG
GAPDH	2597	GAAGGTCGGAGTCAACGGATTT	GAATTTGCCATGGGTGGAAT
GCM1	8521	AACGCTGTCCCAACTGTGAC	CATGACCTCGGCAAGGGAT
hCG	1082	CTACTGCCCCACCATGACC	GCAGAGTGCACATTGACAGCT
IFITM3	10410	TGAAGTCTAGGGACAGGAAGA	CATGAGGATGCCCAGAATCA
MFSD2a	84879	ATCAGCACCGAGCAGACTG	GCTATTGAGGTCCTGGAAACAAG
PHF13	148479	TTGAGATGGCCCGTGTTCAT	ATGAGTTCCCACACTCGCAA
TEAD4	7004	GAACGGGGACCCTCCAATG	GCGAGCATACTCTGTCTCAAC
THAP11	57215	ATGCCTGGCTTTACGTGCT	GCGTCCTTTGGAAACGTGTAG
TP63	8626	GGACCAGCAGATTCAGAACGG	AGGACACGTCGAAACTGTGC
YWHAZ	7534	ACTTTTGGTACATTGTGGCTTCAA	CCGCCAGGACAAACCAGTAT
